# Immunity-longevity tradeoff neurally controlled by GABAergic transcription factor PITX1/UNC-30

**DOI:** 10.1101/2021.02.25.432801

**Authors:** Benson Otarigho, Alejandro Aballay

## Abstract

A body of evidence indicates that metazoan immune and aging pathways are largely interconnected, but the mechanisms involved in their homeostatic control remain unclear. In this study, we found that the PITX (paired like homeodomain) transcription factor UNC-30 controls the tradeoff between immunity and longevity from the nervous system in *Caenorhabditis elegans*. PITX/UNC-30 functional loss enhanced immunity in a GATA/ELT-2- and p38 MAPK/PMK-1-dependent manner and reduced longevity by activating MXD/MDL-1 and the C2H2-type zinc finger transcription factor PQM-1. The immune inhibitory and longevity stimulatory functions of PITX/UNC-30 required the sensory neuron ASG and a neurotransmitter signaling pathway controlled by NPR-1, which is a G protein-coupled receptor related to mammalian neuropeptide Y receptors. Our findings uncovered a suppressive role of GABAergic signaling in the neural control of a biological tradeoff where energy is allocated towards immunity at the expense of longevity.
