## Supplementary material for "Immunity-longevity tradeoff neurally controlled by GABAergic transcription factor PITX1/UNC-30": Table S2

### Sheet: GO_upreg_non_infected_unc-30
Gene Ontology for upregulated genes (unc-30 vs WT) non-infected obtained from https://wormbase.org/tools/enrichment/tea/tea.cgi
	Term	Expected	Observed	Enrichment Fold Change	P value	Q value
1	neuropeptide signaling	15	72	4.7	8.8e-34	5.3e-32
2	immune/defense response	72	85	3.7	1.7e-09	2.9e-08
3	molting cycle	12	35	2.8	2e-09	3e-08
4	biosynthetic/metabolism process	40	111	2.7	1.9e-24	5.7e-23
5	response to biotic stimulus	43	84	1.9	8.7e-10	1.7e-08
6	peptidase activity	54	92	1.7	9.9e-08	1.1e-06
7	aging	29	50	1.7	6.1e-05	0.00043
8	IRE1-mediated UPR	14	24	1.7	0.0025	0.012
9	calcium ion binding	20	33	1.6	0.0019	0.0097
10	transmembrane transport	110	150	1.3	0.00012	0.0008

### Sheet: GO_upreg_infected_unc-30
Gene Ontology for upregulated genes (unc-30 vs WT) infected obtained from https://wormbase.org/tools/enrichment/tea/tea.cgi
	Term	Expected	Observed	Enrichment Fold Change	P value	Q value
1	neuropeptide signaling	11	68	6.1	9.6e-39	5.8e-37
2	immune/defense response	31	65	4.6	1.6e-08	2.7e-07
3	molting cycle	9	42	4.1	4.6e-19	1.4e-17
4	response to biotic stimulus	31	64	2	1.8e-08	2.7e-07
5	biosynthetic/metabolism process	29	59	2	9.1e-08	1.2e-06
6	peptidase activity	39	72	1.8	1.6e-07	1.9e-06
7	IRE1-mediated UPR	10	17	1.7	0.011	0.045
8	transmembrane transport	82	118	1.4	2.3e-05	0.00018
9	hydrolase activity	9.3	23	2.5	1.4e-05	0.00012
10	calcium ion binding	15	25	1.7	0.0033	0.016

### Sheet: GO_downreg_non_infected_unc-30
Gene Ontology for dwonregulated genes (unc-30 vs WT) non-infected obtained from https://wormbase.org/tools/enrichment/tea/tea.cgi
	Term	Expected	Observed	Enrichment Fold Change	P value	Q value
1	peptidyl modification	22	64	2.9	1.3e-17	1.5e-15
2	chromosome segregation	29	69	2.3	6.1e-13	1e-11
3	dephosphorylation	40	85	2.1	2.1e-12	3.1e-11
4	meiotic cell cycle	34	72	2.1	6.5e-11	8.7e-10
5	organelle fission	35	73	2.1	9.3e-11	1.1e-09
6	nucleotide binding	170	279	1.6	2.7e-17	1.5e-15
7	nucleoside phosphate binding	190	302	1.6	4.2e-16	1e-14
8	protein modification process	220	341	1.5	2.8e-17	1.5e-15
9	metalloendopeptidase activity	16	24	1.5	0.015	0.08
10	reproduction	120	170	1.4	3.4e-07	3.7e-06

### Sheet: GO_downreg_infected_unc-30
Gene Ontology for downregulated genes (unc-30 vs WT) infected obtained from https://wormbase.org/tools/enrichment/tea/tea.cgi
	Term	Expected	Observed	Enrichment Fold Change	P value	Q value
1	peptidyl modification	12	45	3.7	1.2e-15	4.8e-14
2	meiotic cell cycle	19	51	2.7	2.4e-11	5.7e-10
3	dephosphorylation	23	59	2.6	2.5e-12	7.5e-11
4	chromosome segregation	16	40	2.4	4.4e-08	5.9e-07
5	organelle fission	20	44	2.2	1.3e-07	1.5e-06
6	protein modification process	120	223	1.8	3.4e-18	4e-16
7	purine nucleotide binding	97	159	1.6	1.9e-10	3.9e-09
8	reproduction	66	97	1.5	7.5e-05	0.00064
9	regulatory region nucleic acid binding	26	36	1.4	0.015	0.077
10	negative regulation of metabolic process	52	66	1.3	0.018	0.084
