## Supplementary material for "Immunity-longevity tradeoff neurally controlled by GABAergic transcription factor PITX1/UNC-30": Table S3

### Sheet: Immunegenes upreg U30 vs WT NF 
Upregulated immune genes in non-infected unc-30(ok613) vs WT
Your Input	WormBase Gene ID	Public Name	Sequence Name		Public Name	Sequence Name	FC(unc-30 vs WT)	Base mean	log2(FC)	StdErr	Wald-Stats	P-value	P-adj
WBGene00005003	WBGene00005003	spp-18	F27C8.4		spp-18	F27C8.4	3.33144	456.073	1.6315	0.406521	4.01331	5.98722e-05	0.000443725
WBGene00001755	WBGene00001755	gst-7	F11G11.2		gst-7	F11G11.2	2.06926	2034.86	1.01142	0.318171	3.17886	0.00147857	0.00656
WBGene00004986	WBGene00004986	spp-1	T07C4.4		spp-19	K04A8.9	4.16178	14.551	1.75338	0.585264	2.99588	0.00273651	0.0109036
WBGene00014137	WBGene00014137	clec-187	ZK896.6		clec-187	ZK896.6	2.03662	311.039	0.980252	0.361603	2.71085	0.00671105	0.0226634
WBGene00016379	WBGene00016379	C33H5.13	C33H5.13		C33H5.13	C33H5.13	2.22078	310.463	1.10698	0.33962	3.25947	0.0011162	0.00517138
WBGene00001394	WBGene00001394	fat-2	W02A2.1		fat-2	W02A2.1	2.45421	17727.5	1.26588	0.255992	4.94501	7.61393e-07	1.13597e-05
WBGene00017678	WBGene00017678	asp-12	F21F8.4		asp-12	F21F8.4	3.73478	447.483	1.78132	0.419495	4.24635	2.17276e-05	0.000189848
WBGene00016912	WBGene00016912	clec-86	C54D1.2		clec-86	C54D1.2	2.47675	170.121	1.22119	0.433122	2.8195	0.00480982	0.017243
WBGene00004988	WBGene00004988	spp-3	T08A9.7		spp-3	T08A9.7	2.62602	3872.87	1.35735	0.27155	4.99851	5.78e-07	8.91e-06
WBGene00012755	WBGene00012755	Y41C4A.8	Y41C4A.8		Y41C4A.8	Y41C4A.8	3.33641	455.976	1.62124	0.43511	3.72604	0.000194514	0.00119574
WBGene00001754	WBGene00001754	gst-6	F11G11.3		gst-6	F11G11.3	2.43717	524.38	1.23893	0.323708	3.82732	0.000129547	0.00085108
WBGene00017591	WBGene00017591	F19C7.1	F19C7.1		F19C7.1	F19C7.1	2.6963	4617.93	1.36626	0.357854	3.81793	0.000134575	0.000876355
WBGene00003096	WBGene00003096	lys-7	C02A12.4		lys-7	C02A12.4	3.96518	1826.05	1.83311	0.459895	3.98594	6.72135e-05	0.000488586
WBGene00014252	WBGene00014252	ZK1320.2	ZK1320.2		ZK1320.2	ZK1320.2	2.70863	2230.85	1.39193	0.302032	4.60856	4.05467e-06	4.55896e-05
WBGene00012813	WBGene00012813	Y43F8B.2	Y43F8B.2		Y43F8B.2	Y43F8B.2	3.31048	1784.39	1.61104	0.431184	3.7363	0.000186745	0.00115568
WBGene00015216	WBGene00015216	valv-1	B0496.7		valv-1	B0496.7	2.95633	161.163	1.48313	0.388818	3.81447	0.000136477	0.000885699
WBGene00001922	WBGene00001922	his-48	B0035.8		his-48	B0035.8	3.20609	154.18	1.62109	0.32092	5.05139	4.38606e-07	7.00948e-06
WBGene00007992	WBGene00007992	fipr-24	C37A5.8		fipr-24	C37A5.8	9.47425	12.7741	2.60572	0.669922	3.88959	0.000100414	0.000690797
WBGene00001971	WBGene00001971	hmg-1.1	Y48B6A.14		hmg-1.1	Y48B6A.14	2.43571	9071.36	1.26134	0.228207	5.5272	3.25389e-08	7.63926e-07
WBGene00002094	WBGene00002094	ins-11	C17C3.4		ins-11	C17C3.4	3.98336	19.759	1.60703	0.691131	2.32522	0.0200604	0.0555738
WBGene00019682	WBGene00019682	K12H4.7	K12H4.7		K12H4.7	K12H4.7	2.35021	10001.1	1.1881	0.321745	3.69267	0.000221913	0.00133932
WBGene00003097	WBGene00003097	lys-8	C17G10.5		lys-8	C17G10.5	2.2229	4965.86	1.11338	0.311762	3.57125	0.000355283	0.00198623
WBGene00018760	WBGene00018760	irg-3	F53E10.4		irg-3	F53E10.4	2.12127	146.951	1.05135	0.293678	3.57995	0.000343666	0.00193587
WBGene00009429	WBGene00009429	irg-5	F35E12.5		irg-5	F35E12.5	3.07819	579.236	1.48384	0.479415	3.09511	0.0019674	0.00833656
WBGene00003090	WBGene00003090	lys-1	Y22F5A.4		lys-1	Y22F5A.4	2.4877	10339	1.25879	0.347547	3.62193	0.000292408	0.0016918
WBGene00008584	WBGene00008584	irg-4	F08G5.6		irg-4	F08G5.6	2.40828	1043	1.1936	0.402675	2.96418	0.00303493	0.0118455
WBGene00001753	WBGene00001753	gst-5	R03D7.6		gst-5	R03D7.6	2.61259	1200.79	1.34274	0.298517	4.49804	6.85838e-06	7.12036e-05
WBGene00009393	WBGene00009393	clec-62	F35C5.5		clec-62	F35C5.5	2.49262	837.269	1.26199	0.349773	3.60802	0.000308545	0.00177315
WBGene00018729	WBGene00018729	F53A9.6	F53A9.6		F53A9.6	F53A9.6	3.77076	521.059	1.85032	0.314313	5.88685	3.93625e-09	1.31219e-07
WBGene00001772	WBGene00001772	gst-24	F37B1.1		gst-24	F37B1.1	4.23645	196.308	1.99561	0.342869	5.82033	5.87309e-09	1.81598e-07
WBGene00009973	WBGene00009973	F53C11.3	F53C11.3		F53C11.3	F53C11.3	2.23147	1313.49	1.12261	0.297318	3.7758	0.000159495	0.00101049
WBGene00019619	WBGene00019619	asp-14	K10C2.3		asp-14	K10C2.3	3.97927	2417.87	1.94383	0.265741	7.31477	2.57824e-13	4.03719e-11
WBGene00022645	WBGene00022645	ZK6.11	ZK6.11		ZK6.11	ZK6.11	2.34587	10052.5	1.17746	0.34841	3.37953	0.000726095	0.00361945
WBGene00006890	WBGene00006890	vem-1	K07E3.8		vem-1	K07E3.8	2.60735	819.598	1.33209	0.322741	4.12744	3.66829e-05	0.00029367
WBGene00019779	WBGene00019779	endu-2	M60.2		endu-2	M60.2	2.08431	1066.82	1.01755	0.336004	3.02838	0.00245868	0.00998209
WBGene00009635	WBGene00009635	F42F12.3	F42F12.3		F42F12.3	F42F12.3	2.99369	384.813	1.52541	0.316723	4.81623	1.46297e-06	1.97548e-05
WBGene00009710	WBGene00009710	F44G3.10	F44G3.10		F44G3.10	F44G3.10	4.26716	8.62192	1.56099	0.764394	2.04213	0.041139	0.0984106
WBGene00010128	WBGene00010128	F55G11.8	F55G11.8		F55G11.8	F55G11.8	2.46664	235.019	1.26134	0.308398	4.08997	4.31424e-05	0.000336388
WBGene00013273	WBGene00013273	2005-03-01	Y57A10B.1		2005-03-01	Y57A10B.1	2.01756	144.067	0.969718	0.354596	2.73471	0.00624349	0.0213898
WBGene00016599	WBGene00016599	C42D8.1	C42D8.1		C42D8.1	C42D8.1	2.12298	351.913	1.02941	0.38805	2.65278	0.00798329	0.0261282
WBGene00008495	WBGene00008495	F01D5.5	F01D5.5		F01D5.5	F01D5.5	2.38133	428.033	1.17397	0.417294	2.81329	0.00490377	0.0175063
WBGene00000776	WBGene00000776	cpl-1	T03E6.7		cpl-1	T03E6.7	2.28714	25956.2	1.14939	0.324672	3.54017	0.000399873	0.00218339
WBGene00019212	WBGene00019212	zmp-2	H19M22.3		zmp-2	H19M22.3	6.38853	491.896	2.39553	0.527936	4.53754	5.69139e-06	6.09415e-05
WBGene00006875	WBGene00006875	vab-9	T22C8.8		vab-9	T22C8.8	2.04289	212.964	0.985681	0.352894	2.79313	0.00522	0.0184424
WBGene00009213	WBGene00009213	thn-1	F28D1.3		thn-1	F28D1.3	2.09957	59.3629	0.992303	0.421883	2.35208	0.0186688	0.0524785
WBGene00016542	WBGene00016542	C39H7.4	C39H7.4		C39H7.4	C39H7.4	2.32756	535.784	1.19032	0.2604	4.57113	4.85109e-06	5.30079e-05
WBGene00015759	WBGene00015759	C14C6.5	C14C6.5		C14C6.5	C14C6.5	2.36962	854.69	1.18305	0.372276	3.17789	0.0014835	0.00658016
WBGene00003225	WBGene00003225	mev-1	T07C4.7		mev-1	T07C4.7	3.10554	3255	1.58491	0.296794	5.34009	9.28993e-08	1.86542e-06
WBGene00000178	WBGene00000178	aqp-10	ZK1321.3		aqp-10	ZK1321.3	2.1873	1605.68	1.08597	0.329672	3.29409	0.000987419	0.00466849
WBGene00009430	WBGene00009430	F35E12.6	F35E12.6		F35E12.6	F35E12.6	2.69717	1659.13	1.39392	0.273782	5.09136	3.55501e-07	5.87385e-06
WBGene00020930	WBGene00020930	hlh-30	W02C12.3		hlh-30	W02C12.3	2.00122	1955.14	0.965595	0.319016	3.0268	0.00247161	0.0100179
WBGene00007682	WBGene00007682	C18D11.6	C18D11.6		C18D11.6	C18D11.6	15.3018	3.5398	1.874	0.858742	2.18227	0.0290899	0.0746401
WBGene00019327	WBGene00019327	zip-2	K02F3.4		zip-2	K02F3.4	2.26262	4179.87	1.12285	0.363794	3.08649	0.00202531	0.00853322
WBGene00008634	WBGene00008634	F10A3.4	F10A3.4		F10A3.4	F10A3.4	3.19437	195.769	1.6188	0.304949	5.30844	1.10565e-07	2.16662e-06
WBGene00001167	WBGene00001167	eef-2	F25H5.4		eef-2	F25H5.4	2.71988	136559	1.41085	0.255884	5.51361	3.51547e-08	8.13035e-07
WBGene00001501	WBGene00001501	ftn-2	D1037.3		ftn-2	D1037.3	2.00979	4465.61	0.963226	0.351062	2.74375	0.00607419	0.0209147
WBGene00008245	WBGene00008245	fipr-10	C50H2.12		fipr-10	C50H2.12	2.79778	358.886	1.34933	0.491166	2.7472	0.00601063	0.0207293
WBGene00016669	WBGene00016669	ilys-2	C45G7.2		ilys-2	C45G7.2	2.70637	50.2031	1.36538	0.387359	3.52483	0.000423748	0.00228589
WBGene00016670	WBGene00016670	ilys-3	C45G7.3		ilys-3	C45G7.3	5.61651	30.9716	2.25446	0.491888	4.58327	4.57752e-06	5.04059e-05
WBGene00018731	WBGene00018731	F53A9.8	F53A9.8		F53A9.8	F53A9.8	2.60959	916.422	1.3542	0.24761	5.4691	4.52339e-08	1.01054e-06
WBGene00014047	WBGene00014047	clec-61	ZK666.7		clec-61	ZK666.7	10.2551	52.1078	2.90299	0.59271	4.89782	9.6904e-07	1.38291e-05
WBGene00008132	WBGene00008132	gale-1	C47B2.6		gale-1	C47B2.6	2.16902	2018.5	1.06906	0.349102	3.06232	0.00219626	0.00911399
WBGene00003093	WBGene00003093	lys-4	F58B3.1		lys-4	F58B3.1	2.99481	8048.57	1.52726	0.315886	4.83484	1.3325e-06	1.82529e-05
WBGene00009096	WBGene00009096	fipr-1	F23H12.8		fipr-1	F23H12.8	2.38003	382.332	1.13526	0.493684	2.29957	0.0214725	0.0586388
WBGene00021873	WBGene00021873	clec-82	Y54G2A.8		clec-82	Y54G2A.8	7.39449	101.549	2.66061	0.445337	5.97438	2.30969e-09	8.42345e-08
WBGene00022642	WBGene00022642	lipl-5	ZK6.7		lipl-5	ZK6.7	2.82767	8110.69	1.43376	0.352596	4.06628	4.77694e-05	0.000366275
WBGene00007395	WBGene00007395	dcar-1	C06H5.7		dcar-1	C06H5.7	2.07419	843.516	1.01568	0.317449	3.19951	0.0013766	0.00616526
WBGene00007541	WBGene00007541	fipr-4	C12D8.14		fipr-4	C12D8.14	2.60051	277.882	1.26997	0.459629	2.76303	0.00572668	0.0199069
WBGene00000013	WBGene00000013	abf-2	C50F2.10		abf-2	C50F2.10	2.48789	43.8056	1.18048	0.49913	2.36508	0.0180262	0.0510318
WBGene00021581	WBGene00021581	clec-70	Y46C8AL.3		clec-70	Y46C8AL.3	9.81377	28.1108	2.96285	0.543878	5.44763	5.10443e-08	1.12707e-06
WBGene00004276	WBGene00004276	rab-14	K09A9.2		rab-14	K09A9.2	2.56701	686.126	1.31032	0.323976	4.04451	5.24326e-05	0.000397036
WBGene00004987	WBGene00004987	spp-2	T08A9.12		spp-2	T08A9.12	2.03361	559.145	0.993383	0.291246	3.41081	0.000647709	0.00328152
WBGene00004990	WBGene00004990	spp-5	T08A9.9		spp-5	T08A9.9	2.60341	13085	1.34529	0.270699	4.96967	6.70657e-07	1.01749e-05
WBGene00019090	WBGene00019090	F59A7.2	F59A7.2		F59A7.2	F59A7.2	2.78184	306.181	1.42135	0.320242	4.43837	9.06447e-06	8.96883e-05
WBGene00004997	WBGene00004997	spp-12	T22G5.7		spp-12	T22G5.7	11.5684	15.2942	2.95562	0.620826	4.76079	1.92836e-06	2.48966e-05
WBGene00021582	WBGene00021582	clec-71	Y46C8AL.4		clec-71	Y46C8AL.4	4.87396	8.10478	1.67328	0.75933	2.20363	0.0275503	0.0715394
WBGene00044174	WBGene00044174	fipr-5	C12D8.18		fipr-5	C12D8.18	2.35206	161.44	1.15798	0.401023	2.88756	0.00388243	0.0144969
WBGene00010556	WBGene00010556	rack-1	K04D7.1		rack-1	K04D7.1	3.99234	89167.2	1.94146	0.283362	6.85151	7.30736e-12	6.96771e-10
WBGene00004736	WBGene00004736	sca-1	K11D9.2		sca-1	K11D9.2	2.34881	20413.4	1.19268	0.30216	3.94718	7.9076e-05	0.00056252
WBGene00044719	WBGene00044719	clec-172	K03H6.7		clec-172	K03H6.7	3.28561	15.3098	1.37419	0.663361	2.07157	0.038306	0.0929627
WBGene00015052	WBGene00015052	clec-52	B0218.8		clec-52	B0218.8	6.02259	516.334	2.53142	0.256428	9.87185	5.51382e-23	2.35275e-19
WBGene00000229	WBGene00000229	atp-2	C34E10.6		atp-2	C34E10.6	2.48963	67077.4	1.28665	0.25368	5.07193	3.93801e-07	6.38916e-06
WBGene00000903	WBGene00000903	daf-7	B0412.2		daf-7	B0412.2	2.58189	144.542	1.31569	0.33896	3.88156	0.000103787	0.000710574
WBGene00014046	WBGene00014046	clec-60	ZK666.6		clec-60	ZK666.6	9.86657	102.789	2.10111	0.820142	2.56188	0.0104107	0.0325023
WBGene00007543	WBGene00007543	fipr-7	C12D8.16		fipr-7	C12D8.16	2.08876	276.566	0.999081	0.400176	2.4966	0.0125389	0.037765

### Sheet: Immunegenes upreg U30 vs WT IF
Upregulated immune genes in P. aeruginosa-infected unc-30(ok613) vs WT
Your Input	WormBase Gene ID	Public Name	Sequence Name	Public Name	Sequence Name	FC_(unc-30 vs WT)	Base mean	log2(FC)	StdErr	Wald-Stats	P-value	P-adj
WBGene00001755	WBGene00001755	gst-7	F11G11.2	gst-7	F11G11.2	2.13905	6586.27	1.08715	0.121574	8.94229	3.81178e-19	5.83376e-18
WBGene00003091	WBGene00003091	lys-2	Y22F5A.5	lys-2	Y22F5A.5	2.50644	6299.28	1.31555	0.113116	11.6301	2.89733e-31	1.2474e-29
WBGene00003400	WBGene00003400	dapk-1	K12C11.4	dapk-1	K12C11.4	2.11453	1625.01	1.07389	0.104019	10.3239	5.49e-25	1.42e-23
WBGene00017678	WBGene00017678	asp-12	F21F8.4	asp-12	F21F8.4	3.45531	5457.23	1.77617	0.108957	16.3016	9.61541e-60	1.87427e-57
WBGene00012755	WBGene00012755	Y41C4A.8	Y41C4A.8	Y41C4A.8	Y41C4A.8	3.10896	284.389	1.61591	0.15126	10.683	1.22281e-26	3.68256e-25
WBGene00017591	WBGene00017591	F19C7.1	F19C7.1	F19C7.1	F19C7.1	2.4197	4659.53	1.26542	0.111102	11.3897	4.70438e-30	1.85436e-28
WBGene00003096	WBGene00003096	lys-7	C02A12.4	lys-7	C02A12.4	2.42241	1120.6	1.2482	0.187663	6.65126	2.9059e-11	2.08938e-10
WBGene00014252	WBGene00014252	ZK1320.2	ZK1320.2	ZK1320.2	ZK1320.2	2.06897	1804.08	1.04137	0.109258	9.53123	1.55432e-21	2.99355e-20
WBGene00012813	WBGene00012813	Y43F8B.2	Y43F8B.2	Y43F8B.2	Y43F8B.2	2.0421	1465.86	1.01776	0.144032	7.0662	1.59239e-12	1.30889e-11
WBGene00003094	WBGene00003094	lys-5	F58B3.2	lys-5	F58B3.2	2.62927	19.7673	1.17355	0.475624	2.46739	0.0136104	0.0288367
WBGene00007440	WBGene00007440	C08E8.4	C08E8.4	C08E8.4	C08E8.4	2.18841	63.5135	1.08221	0.265317	4.07892	4.52452e-05	0.000151684
WBGene00007992	WBGene00007992	fipr-24	C37A5.8	fipr-24	C37A5.8	10.9908	24.9507	2.98507	0.434664	6.86754	6.53186e-12	5.02438e-11
WBGene00002094	WBGene00002094	ins-11	C17C3.4	ins-11	C17C3.4	2.5332	10.4722	1.05079	0.529185	1.98568	0.047069	0.086573
WBGene00022644	WBGene00022644	dod-19	ZK6.10	dod-19	ZK6.10	2.08871	5526.75	1.05437	0.114298	9.22475	2.84226e-20	4.89001e-19
WBGene00001196	WBGene00001196	egl-30	M01D7.7	egl-30	M01D7.7	2.10063	3454.93	1.06476	0.0972914	10.944	7.09868e-28	2.35358e-26
WBGene00009429	WBGene00009429	irg-5	F35E12.5	irg-5	F35E12.5	3.8472	1736.04	1.91828	0.149156	12.8609	7.46906e-38	4.88879e-36
WBGene00003090	WBGene00003090	lys-1	Y22F5A.4	lys-1	Y22F5A.4	2.33547	12398.8	1.21619	0.101858	11.9401	7.30979e-33	3.46687e-31
WBGene00018237	WBGene00018237	irg-7	F40F4.6	irg-7	F40F4.6	2.91819	17059.1	1.53342	0.111865	13.7078	9.12e-43	7.81e-41
WBGene00008584	WBGene00008584	irg-4	F08G5.6	irg-4	F08G5.6	2.73076	1074.86	1.43076	0.152056	9.40943	4.98847e-21	9.11282e-20
WBGene00009397	WBGene00009397	clec-66	F35C5.9	clec-66	F35C5.9	2.68631	1551.16	1.41375	0.116915	12.0922	1.16197e-33	5.82232e-32
WBGene00009393	WBGene00009393	clec-62	F35C5.5	clec-62	F35C5.5	2.411	1095.38	1.25821	0.124104	10.1383	3.73444e-24	8.85581e-23
WBGene00018729	WBGene00018729	F53A9.6	F53A9.6	F53A9.6	F53A9.6	3.68798	651.058	1.86746	0.117478	15.8962	6.72992e-57	1.10533e-54
WBGene00001772	WBGene00001772	gst-24	F37B1.1	gst-24	F37B1.1	3.43376	339.267	1.74541	0.188439	9.26251	1.99683e-20	3.47593e-19
WBGene00003092	WBGene00003092	lys-3	Y22F5A.6	lys-3	Y22F5A.6	2.45268	16.7895	1.12907	0.444001	2.54295	0.010992	0.0238038
WBGene00015455	WBGene00015455	C04G6.5	C04G6.5	C04G6.5	C04G6.5	2.53765	16.6945	1.15589	0.455526	2.53749	0.0111652	0.0241287
WBGene00006627	WBGene00006627	tsp-1	C02F5.8	tsp-1	C02F5.8	2.36582	17.8173	1.05927	0.444867	2.3811	0.0172609	0.0356597
WBGene00019619	WBGene00019619	asp-14	K10C2.3	asp-14	K10C2.3	2.45629	29651.4	1.28651	0.113237	11.3612	6.52441e-30	2.54352e-28
WBGene00019779	WBGene00019779	endu-2	M60.2	endu-2	M60.2	2.09949	6421.17	1.06378	0.10082	10.5513	5.01012e-26	1.42648e-24
WBGene00009710	WBGene00009710	F44G3.10	F44G3.10	F44G3.10	F44G3.10	2.79764	13.5155	1.24611	0.484875	2.56997	0.0101709	0.0222011
WBGene00010128	WBGene00010128	F55G11.8	F55G11.8	F55G11.8	F55G11.8	2.11485	1536.19	1.07391	0.10586	10.1446	3.50067e-24	8.33489e-23
WBGene00013273	WBGene00013273	2005-03-01	Y57A10B.1	2005-03-01	Y57A10B.1	2.08635	132.668	1.03783	0.209279	4.95909	7.08233e-07	3.07729e-06
WBGene00016599	WBGene00016599	C42D8.1	C42D8.1	C42D8.1	C42D8.1	2.68332	249.589	1.39817	0.180628	7.74061	9.89441e-15	1.00808e-13
WBGene00020760	WBGene00020760	T24C4.4	T24C4.4	T24C4.4	T24C4.4	2.49854	156.603	1.29384	0.189405	6.83108	8.42805e-12	6.40517e-11
WBGene00001786	WBGene00001786	gst-38	F35E8.8	gst-38	F35E8.8	2.62179	2551.56	1.36891	0.162001	8.45	2.91294e-17	3.74962e-16
WBGene00019212	WBGene00019212	zmp-2	H19M22.3	zmp-2	H19M22.3	6.37528	551.454	2.6325	0.165508	15.9055	5.8e-57	9.62e-55
WBGene00003771	WBGene00003771	nlp-33	T19C4.7	nlp-33	T19C4.7	3.09895	2884.81	1.61988	0.110957	14.5992	2.84076e-48	3.12978e-46
WBGene00015759	WBGene00015759	C14C6.5	C14C6.5	C14C6.5	C14C6.5	2.35642	2061.69	1.223	0.135676	9.01409	1.98506e-19	3.11878e-18
WBGene00003225	WBGene00003225	mev-1	T07C4.7	mev-1	T07C4.7	2.02597	2562.87	1.01	0.118694	8.50927	1.75038e-17	2.31013e-16
WBGene00016769	WBGene00016769	C49C8.5	C49C8.5	C49C8.5	C49C8.5	2.18969	917.07	1.12096	0.118051	9.49551	2.19146e-21	4.17979e-20
WBGene00009430	WBGene00009430	F35E12.6	F35E12.6	F35E12.6	F35E12.6	2.09576	3837.13	1.05907	0.115458	9.17277	4.6103e-20	7.77353e-19
WBGene00020930	WBGene00020930	hlh-30	W02C12.3	hlh-30	W02C12.3	2.1807	1903.4	1.11614	0.118032	9.45623	3.19246e-21	5.94831e-20
WBGene00016424	WBGene00016424	C34H4.1	C34H4.1	C34H4.1	C34H4.1	2.93902	256.904	1.52514	0.171342	8.90114	5.52739e-19	8.32299e-18
WBGene00019327	WBGene00019327	zip-2	K02F3.4	zip-2	K02F3.4	2.44843	3862.49	1.28041	0.1237	10.3509	4.14462e-25	1.08432e-23
WBGene00008634	WBGene00008634	F10A3.4	F10A3.4	F10A3.4	F10A3.4	2.20007	181.779	1.11158	0.184886	6.01224	1.82979e-09	1.08989e-08
WBGene00009090	WBGene00009090	fipr-3	F23D12.6	fipr-3	F23D12.6	2.99806	181.822	1.55748	0.178751	8.71311	2.9565e-18	4.14564e-17
WBGene00003769	WBGene00003769	nlp-31	B0213.6	nlp-31	B0213.6	2.17911	357.19	1.1084	0.168301	6.58584	4.52307e-11	3.17366e-10
WBGene00018547	WBGene00018547	clec-78	F47C12.2	clec-78	F47C12.2	3.29945	114.459	1.6681	0.239636	6.96099	3.37897e-12	2.67931e-11
WBGene00007544	WBGene00007544	fipr-6	C12D8.17	fipr-6	C12D8.17	2.74923	122.136	1.41662	0.224381	6.31347	2.72847e-10	1.7728e-09
WBGene00008245	WBGene00008245	fipr-10	C50H2.12	fipr-10	C50H2.12	2.55205	315.164	1.33408	0.158964	8.39235	4.76533e-17	6.01191e-16
WBGene00016670	WBGene00016670	ilys-3	C45G7.3	ilys-3	C45G7.3	5.82035	5.75644	1.60041	0.620073	2.581	0.0098514	0.0215787
WBGene00014047	WBGene00014047	clec-61	ZK666.7	clec-61	ZK666.7	2.90144	9.69164	1.17881	0.540623	2.18047	0.0292224	0.0571559
WBGene00003093	WBGene00003093	lys-4	F58B3.1	lys-4	F58B3.1	3.48137	1795.62	1.57227	0.430661	3.65084	0.000261389	0.000775467
WBGene00007537	WBGene00007537	fipr-8	C12D8.6	fipr-8	C12D8.6	2.47701	166.204	1.27658	0.205515	6.21164	5.2435e-10	3.29586e-09
WBGene00007541	WBGene00007541	fipr-4	C12D8.14	fipr-4	C12D8.14	3.28575	264.871	1.68946	0.171157	9.87081	5.57144e-23	1.22158e-21
WBGene00021581	WBGene00021581	clec-70	Y46C8AL.3	clec-70	Y46C8AL.3	6.16918	90.679	2.52594	0.245984	10.2687	9.74965e-25	2.46352e-23
WBGene00019090	WBGene00019090	F59A7.2	F59A7.2	F59A7.2	F59A7.2	5.87186	134.12	2.47444	0.237237	10.4303	1.80371e-25	4.84027e-24
WBGene00004997	WBGene00004997	spp-12	T22G5.7	spp-12	T22G5.7	10.5712	19.9742	2.85889	0.461738	6.19157	5.95664e-10	3.72038e-09
WBGene00010124	WBGene00010124	F55G11.4	F55G11.4	F55G11.4	F55G11.4	2.16803	1085.49	1.10676	0.128414	8.61874	6.76961e-18	9.2511e-17
WBGene00021582	WBGene00021582	clec-71	Y46C8AL.4	clec-71	Y46C8AL.4	2.33389	48.1882	1.13883	0.345424	3.29691	0.000977537	0.00262601
WBGene00010556	WBGene00010556	rack-1	K04D7.1	rack-1	K04D7.1	2.22039	63318.5	1.1427	0.108518	10.53	6.28359e-26	1.75525e-24
WBGene00004736	WBGene00004736	sca-1	K11D9.2	sca-1	K11D9.2	2.00127	20449	0.995851	0.092169	10.8046	3.27297e-27	1.02936e-25
WBGene00015052	WBGene00015052	clec-52	B0218.8	clec-52	B0218.8	3.31821	360.569	1.71003	0.144382	11.8438	2.31679e-32	1.07298e-30
WBGene00000903	WBGene00000903	daf-7	B0412.2	daf-7	B0412.2	2.22467	194.815	1.12949	0.192913	5.85491	4.77279e-09	2.70651e-08
WBGene00014046	WBGene00014046	clec-60	ZK666.6	clec-60	ZK666.6	2.49844	125.777	1.24493	0.286712	4.34209	1.41137e-05	5.09563e-05
WBGene00009226	WBGene00009226	cyp-37B1	F28G4.1	cyp-37B1	F28G4.1	3.0387	67.9262	1.51963	0.285061	5.3309	9.77263e-08	4.75966e-07

### Sheet:  immune pathway_upreg NF
Upregulated immune pathways in non-infected unc-30(ok613) vs WT
Pathway	Overlapped Counts	ListSize	PopHit	Pop Size	Bonferroni	false discovery rate	Representation factor	Pvalue
ELT-2	22	85	276	29469	8.84224e-22	8.84224e-22	27.6	7.389e-26	Mann et a., 2016
PMK-1	18	85	374	29469	1.73127e-13	4.32816e-14	16.7	2.699e-17	Youngman et al., 2011
PQM-1	10	85	250	29469	1.37509e-05	1.96441e-06	13.9	2.889e-09	Niu et al.,2011
PQM-1	37	85	1690	29469	3.3474e-20	1.6737e-20	7.6	8.202e-24	Niu et al.,2011
DAF-16	14	85	816	29469	0.000178824	1.62567e-05	5.9	8.586e-08	Kumar et al., 2015
References
Mann FG, Van Nostrand EL, Friedland AE, Liu X, Kim SK. Deactivation of the GATA Transcription Factor ELT-2 Is a Major Driver of Normal Aging in C. elegans. PLoS Genet. 2016;12(4):e1005956. Published 2016 Apr 12. doi:10.1371/journal.pgen.1005956
Youngman MJ, Rogers ZN, Kim DH. A decline in p38 MAPK signaling underlies immunosenescence in Caenorhabditis elegans. PLoS Genet. 2011;7(5):e1002082. doi:10.1371/journal.pgen.1002082
Niu W, Lu ZJ, Zhong M, et al. Diverse transcription factor binding features revealed by genome-wide ChIP-seq in C. elegans. Genome Res. 2011;21(2):245–254. doi:10.1101/gr.114587.110
Kumar N, Jain V, Singh A, Jagtap U, Verma S, Mukhopadhyay A. Genome-wide endogenous DAF-16/FOXO recruitment dynamics during lowered insulin signalling in C. elegans. Oncotarget. 2015;6(39):41418–41433. doi:10.18632/oncotarget.6282

### Sheet: immune pathway_upreg IF
Upregulated immune pathways in P. aeruginosa-infected unc-30(ok613) vs WT
Term	Counts	ListSize	PopHit	Pop Size	Bonferroni	false discovery rate	Representation factor	P value	References
ELT-2	16	65	276	29469	1.03486e-14	1.03486e-14	26.3	9.729e-19	Mann et al., 2016	http://www.ncbi.nlm.nih.gov/pubmed/27070429
PMK-1	16	65	374	29469	9.34653e-13	3.11551e-13	19.4	1.212e-16	Youngman et al., 2011	http://www.ncbi.nlm.nih.gov/pubmed/21625567
PQM-1	7	65	250	29469	0.0056659	0.000809414	12.7	1.331e-06	Niu et al., 2011	http://www.ncbi.nlm.nih.gov/pubmed/21177963
ELT-2	31	65	2475	29469	2.16322e-13	1.08161e-13	5.7	7.408e-17	Mann et al., 2016	http://www.ncbi.nlm.nih.gov/pubmed/27070429
References
Mann FG, Van Nostrand EL, Friedland AE, Liu X, Kim SK. Deactivation of the GATA Transcription Factor ELT-2 Is a Major Driver of Normal Aging in C. elegans. PLoS Genet. 2016;12(4):e1005956. Published 2016 Apr 12. doi:10.1371/journal.pgen.1005956
Youngman MJ, Rogers ZN, Kim DH. A decline in p38 MAPK signaling underlies immunosenescence in Caenorhabditis elegans. PLoS Genet. 2011;7(5):e1002082. doi:10.1371/journal.pgen.1002082
Niu W, Lu ZJ, Zhong M, et al. Diverse transcription factor binding features revealed by genome-wide ChIP-seq in C. elegans. Genome Res. 2011;21(2):245–254. doi:10.1101/gr.114587.110
Rybak-Wolf A, Jens M, Murakawa Y, Herzog M, Landthaler M, Rajewsky N. A variety of dicer substrates in human and C. elegans. Cell. 2014;159(5):1153–1167. doi:10.1016/j.cell.2014.10.040

### Sheet: overlapping with pmk-1 dataset
85 upregulated immune pathways in non-infected unc-30(ok613) vs WT overlapped with pmk-1 dataset
			Gene No. in dataset	overlapped	RF	P-value
		pmk-1-dependent genes (Fletcher etal 2019)	409	7	3.5	0.004
		pmk-1-dependent genes (Troemel et al., 2006)	154	14	18.8	1.87e-14
65 upregulated immune pathways in non-infected unc-30(ok613) vs WT overlapped with pmk-1 dataset
			Gene No. in dataset	overlapped	RF	P-value
		pmk-1-dependent genes (Fletcher etal 2019)	409	4	2.6	0.064
		pmk-1-dependent genes (Troemel et al., 2006)	154	14	24.6	3.485e-16
		Reference
		Fletcher, M., Tillman, E.J., Butty, V.L., Levine, S.S. and Kim, D.H., 2019. Global transcriptional regulation of innate immunity by ATF-7 in C. elegans. PLoS genetics, 15(2), p.e1007830.
		Troemel, E.R., Chu, S.W., Reinke, V., Lee, S.S., Ausubel, F.M. and Kim, D.H., 2006. p38 MAPK regulates expression of immune response genes and contributes to longevity in C. elegans. PLoS Genet, 2(11), p.e183.

### Sheet: Fletcher etal 2019 (dataset)
Your Input	WormBase Gene ID	Public Name	Sequence Name
ZK896.5	WBGene00014136	ZK896.5	ZK896.5
ZK742.4	WBGene00022814	ZK742.4	ZK742.4
ZK287.9	WBGene00013968	ZK287.9	ZK287.9
ZK250.13	WBGene00235352	ZK250.13	ZK250.13
ZK1290.10	WBGene00022891	ZK1290.10	ZK1290.10
ZK1127.12	WBGene00022857	ZK1127.12	ZK1127.12
ZK1098.1	WBGene00014218	ZK1098.1	ZK1098.1
ZK1037.6	WBGene00014194	ZK1037.6	ZK1037.6
zip-5	WBGene00007932	zip-5	C34D1.5
Y9C9A.8	WBGene00021178	Y9C9A.8	Y9C9A.8
Y97E10AR.2	WBGene00022397	Y97E10AR.2	Y97E10AR.2
Y97E10AR.1	WBGene00022396	Y97E10AR.1	Y97E10AR.1
Y7A9C.1	WBGene00012418	Y7A9C.1	Y7A9C.1
Y73F4A.2	WBGene00013515	Y73F4A.2	Y73F4A.2
Y73B6A.1	WBGene00022228	Y73B6A.1	Y73B6A.1
Y71G12B.6	WBGene00022146	rml-5	Y71G12B.6
Y71G12B.32	WBGene00044349	Y71G12B.32	Y71G12B.32
Y6B3B.9	WBGene00012393	Y6B3B.9	Y6B3B.9
Y69A2AR.25	WBGene00022096	Y69A2AR.25	Y69A2AR.25
Y62H9A.15	WBGene00045252	Y62H9A.15	Y62H9A.15
Y55F3BR.11	WBGene00044757	Y55F3BR.11	Y55F3BR.11
Y54G2A.10	WBGene00021875	Y54G2A.10	Y54G2A.10
Y51H4A.25	WBGene00013119	Y51H4A.25	Y51H4A.25
Y51F10.4	WBGene00021765	Y51F10.4	Y51F10.4
Y50D4A.4	WBGene00021738	Y50D4A.4	Y50D4A.4
Y47D3B.12	WBGene00185055	Y47D3B.12	Y47D3B.12
Y46D2A.2	WBGene00021590	Y46D2A.2	Y46D2A.2
Y45F10D.6	WBGene00012886	Y45F10D.6	Y45F10D.6
Y43F8B.1	WBGene00012812	Y43F8B.1	Y43F8B.1
Y43E12A.3	WBGene00012795	Y43E12A.3	Y43E12A.3
Y42H9AR.5	WBGene00021540	Y42H9AR.5	Y42H9AR.5
Y42G9A.3	WBGene00021533	Y42G9A.3	Y42G9A.3
Y39G8B.10	WBGene00012729	Y39G8B.10	Y39G8B.10
Y37B11A.2	WBGene00021344	rev-3	Y37B11A.2
Y37A1A.2	WBGene00012535	Y37A1A.2	Y37A1A.2
Y32F6A.4	WBGene00012529	Y32F6A.4	Y32F6A.4
Y26D4A.21	WBGene00077684	Y26D4A.21	Y26D4A.21
Y17G7B.8	WBGene00012462	Y17G7B.8	Y17G7B.8
Y11D7A.10	WBGene00012434	Y11D7A.10	Y11D7A.10
Y105E8A.25	WBGene00013682	Y105E8A.25	Y105E8A.25
Y105E8A.20	WBGene00013678	Y105E8A.20	Y105E8A.20
Y105C5A.8	WBGene00013633	Y105C5A.8	Y105C5A.8
wdr-23	WBGene00008419	wdr-23	D2030.9
W10G11.2	WBGene00021135	W10G11.2	W10G11.2
W05E10.1	WBGene00012280	W05E10.1	W05E10.1
W02G9.4	WBGene00020954	W02G9.4	W02G9.4
W02D7.5	WBGene00020941	W02D7.5	W02D7.5
VZK822L.2	WBGene00012163	VZK822L.2	VZK822L.2
vrk-1	WBGene00017895	vrk-1	F28B12.3
vms-1	WBGene00019457	vms-1	K06H7.3
vab-8	WBGene00006874	vab-8	K12F2.2
upp-1	WBGene00022817	upp-1	ZK783.2
ugt-55	WBGene00011452	ugt-55	T04H1.7
ugt-40	WBGene00017331	ugt-40	F10D2.5
ugt-22	WBGene00007455	ugt-22	C08F11.8
ubr-5	WBGene00009460	ubr-5	F36A2.13
twk-28	WBGene00006680	twk-28	C52B9.6
ttr-8	WBGene00020049	ttr-8	R13A5.6
ttr-59	WBGene00020339	ttr-59	T08A9.11
ttr-26	WBGene00013079	ttr-26	Y51A2D.11
ttr-23	WBGene00011894	ttr-23	T21C9.8
tni-3	WBGene00006585	tni-3	T20B3.2
tmem-231	WBGene00020825	tmem-231	T26A8.2
tir-1	WBGene00006575	tir-1	F13B10.1
tbh-1	WBGene00006541	tbh-1	H13N06.6
tag-290	WBGene00009386	tag-290	F35B12.6
tag-260	WBGene00010867	ifbp-1	M04G12.1
tag-140	WBGene00006486	zipt-16	T11F9.2
T28B4.4	WBGene00020887	hic-1	T28B4.4
T28B11.1	WBGene00012117	T28B11.1	T28B11.1
T24E12.5	WBGene00020774	T24E12.5	T24E12.5
T24B8.5	WBGene00011979	sysm-1	T24B8.5
T24B8.3	WBGene00011977	T24B8.3	T24B8.3
T20D3.2	WBGene00011856	T20D3.2	T20D3.2
T19H5.4	WBGene00011849	T19H5.4	T19H5.4
T19D12.3	WBGene00020578	T19D12.3	T19D12.3
T16G1.6	WBGene00011800	T16G1.6	T16G1.6
T12G3.4	WBGene00011739	T12G3.4	T12G3.4
fbxa-70	WBGene00020458	fbxa-70	T12B5.12
T12B3.4	WBGene00020447	mob-3	T12B3.4
T10H9.8	WBGene00044779	T10H9.8	T10H9.8
T08G5.15	WBGene00077573	T08G5.15	T08G5.15
T05H4.4	WBGene00020267	T05H4.4	T05H4.4
T05B11.4	WBGene00020247	T05B11.4	T05B11.4
T05A7.1	WBGene00020219	T05A7.1	T05A7.1
T04C12.7	WBGene00011429	T04C12.7	T04C12.7
T04C12.3	WBGene00011428	nlp-80	T04C12.3
T03F7.7	WBGene00011404	T03F7.7	T03F7.7
T02B5.1	WBGene00011362	cest-1.1	T02B5.1
T02B11.3	WBGene00020155	T02B11.3	T02B11.3
T01C3.11	WBGene00011325	T01C3.11	T01C3.11
swt-6	WBGene00011190	swt-6	R10D12.9
sur-7	WBGene00006353	sur-7	F01G12.2
sulp-8	WBGene00013963	sulp-8	ZK287.2
sulp-5	WBGene00010789	sulp-5	K12G11.2
sul-3	WBGene00006310	sul-3	C54D2.4
str-131	WBGene00006180	str-131	C09H5.6
stdh-2	WBGene00008678	stdh-2	F11A5.12
sta-2	WBGene00010251	sta-2	F58E6.1
srx-68	WBGene00005959	srx-68	K07C6.11
srsx-34	WBGene00016093	srsx-34	C25E10.3
sqv-5	WBGene00005023	sqv-5	T24D1.1
sqst-5	WBGene00269434	sqst-5	T17A3.13
spp-11	WBGene00004996	spp-11	T25D10.3
somi-1	WBGene00010868	somi-1	M04G12.4
slc-17.6	WBGene00017398	slc-17.6	F12B6.2
skn-1	WBGene00004804	skn-1	T19E7.2
sft-4	WBGene00004788	sft-4	C54H2.5
set-1	WBGene00004781	set-1	T26A5.7
rnp-8	WBGene00020091	rnp-8	R119.7
rin-1	WBGene00008183	rin-1	C48G7.3
rft-1	WBGene00044637	rft-1	Y47D7A.16
rbd-1	WBGene00004315	rbd-1	T23F6.4
R13H4.2	WBGene00014826	R13H4.2	R13H4.2
R11G1.2	WBGene00020011	R11G1.2	R11G1.2
R05H10.1	WBGene00011042	R05H10.1	R05H10.1
R05G6.10	WBGene00019902	R05G6.10	R05G6.10
R05D8.7	WBGene00019885	R05D8.7	R05D8.7
R04D3.2	WBGene00011010	R04D3.2	R04D3.2
R03G8.3	WBGene00010998	R03G8.3	R03G8.3
pzf-1	WBGene00011505	pzf-1	T05G11.1
pud-2.1	WBGene00017490	pud-2.1	F15E11.1
ptrn-1	WBGene00004121	ptrn-1	F35B3.5
ptr-13	WBGene00004227	ptr-13	K07C10.1
ptps-1	WBGene00015010	ptps-1	B0041.6
psa-3	WBGene00009560	psa-3	F39D8.2
pqn-92	WBGene00004172	pqn-92	Y75B8A.27
pqn-31	WBGene00004119	pqn-31	F21C10.8
pqn-18	WBGene00004108	pqn-18	C34E7.1
pnk-1	WBGene00004068	pnk-1	C10G11.5
pgp-6	WBGene00004000	pgp-6	T21E8.1
pgp-5	WBGene00003999	pgp-5	C05A9.1
pgp-14	WBGene00004008	pgp-14	F22E10.3
pgp-10	WBGene00004004	pgp-10	C54D1.1
pcp-2	WBGene00003957	pcp-2	F23B2.12
pcm-1	WBGene00003954	pcm-1	C10F3.5
pbo-4	WBGene00003943	pbo-4	K09C8.1
pat-12	WBGene00003936	pat-12	T17H7.4
pan-1	WBGene00003915	pan-1	M88.6
ogt-1	WBGene00003858	ogt-1	K04G7.3
oac-59	WBGene00016585	oac-59	C42C1.7
oac-5	WBGene00007829	oac-5	C31A11.1
oac-3	WBGene00007361	oac-3	C06B3.2
nspa-5	WBGene00013887	nspa-5	ZC412.6
npr-8	WBGene00016984	npr-8	C56G3.1
nlp-5	WBGene00003743	nlp-5	F35C11.1
nlp-29	WBGene00003767	nlp-29	B0213.4
nhr-88	WBGene00003678	nhr-88	K08A2.5
nhr-54	WBGene00003644	nhr-54	F36D3.2
nhr-34	WBGene00003627	nhr-34	F58G6.5
nhr-28	WBGene00003624	nhr-28	C11G6.4
nhr-228	WBGene00020852	nhr-228	T27B7.6
nhr-128	WBGene00003718	nhr-128	F44C8.5
nhr-125	WBGene00003715	nhr-125	R02D1.1
nhr-107	WBGene00003697	nhr-107	C33G8.11
ncx-6	WBGene00003571	ncx-6	C07A9.4
nas-5	WBGene00003524	nas-5	T23H4.3
mul-1	WBGene00018646	mul-1	F49F1.6
mtp-18	WBGene00077690	mtp-18	T13C5.8
mtm-6	WBGene00003478	mtm-6	F53A2.8
mltn-10	WBGene00008965	mltn-10	F19H8.5
mig-2	WBGene00003239	mig-2	C35C5.4
mca-1	WBGene00003151	mca-1	W09C2.3
M04G7.3	WBGene00019774	M04G7.3	M04G7.3
M01F1.8	WBGene00010814	M01F1.8	M01F1.8
lron-9	WBGene00011971	lron-9	T23G11.6
lit-1	WBGene00003048	lit-1	W06F12.1
lips-5	WBGene00011725	lips-5	T12A7.4
lin-65	WBGene00022149	lin-65	Y71G12B.9
lim-9	WBGene00006407	lim-9	F25H5.1
let-23	WBGene00002299	let-23	ZK1067.1
lat-1	WBGene00002251	lat-1	B0457.1
lag-1	WBGene00002245	lag-1	K08B4.1
ksr-2	WBGene00002240	ksr-2	F58D5.4
kin-20	WBGene00002203	kin-20	F46F2.2
K11D12.13	WBGene00044535	K11D12.13	K11D12.13
K10H10.10	WBGene00010765	K10H10.10	K10H10.10
K10D11.6	WBGene00010750	K10D11.6	K10D11.6
K10D11.3	WBGene00010747	K10D11.3	K10D11.3
K10D11.2	WBGene00010746	K10D11.2	K10D11.2
K09H9.5	WBGene00019597	K09H9.5	K09H9.5
K09C4.4	WBGene00019549	K09C4.4	K09C4.4
K09C4.1	WBGene00019547	K09C4.1	K09C4.1
K08D8.5	WBGene00010659	K08D8.5	K08D8.5
K08B5.1	WBGene00019518	K08B5.1	K08B5.1
K05B2.4	WBGene00019404	K05B2.4	K05B2.4
K04F1.9	WBGene00019388	K04F1.9	K04F1.9
K03B8.8	WBGene00010525	K03B8.8	K03B8.8
K02D10.4	WBGene00019304	K02D10.4	K02D10.4
irld-53	WBGene00021222	irld-53	Y19D10A.7
irld-35	WBGene00018917	irld-35	F56A4.9
irk-3	WBGene00002151	irk-3	K04G11.5
ipla-1	WBGene00019747	ipla-1	M03A1.6
hxk-3	WBGene00022306	hxk-3	Y77E11A.1
hum-2	WBGene00002036	hum-2	F36D4.3
hrg-4	WBGene00009493	hrg-4	F36H1.5
hrg-1	WBGene00019830	hrg-1	R02E12.6
hoe-1	WBGene00001983	hoe-1	E04A4.4
hmp-2	WBGene00001979	hmp-2	K05C4.6
hlh-11	WBGene00001955	hlh-11	F58A4.7
hint-3	WBGene00016150	hint-3	C26F1.7
hil-1	WBGene00001852	hil-1	C30G7.1
H24G06.1	WBGene00019237	H24G06.1	H24G06.1
H23N18.6	WBGene00044534	H23N18.6	H23N18.6
H20E11.2	WBGene00019214	H20E11.2	H20E11.2
H20E11.1	WBGene00019213	H20E11.1	H20E11.1
H14A12.5	WBGene00019197	H14A12.5	H14A12.5
H06A10.1	WBGene00010368	H06A10.1	H06A10.1
gst-5	WBGene00001753	gst-5	R03D7.6
gst-25	WBGene00001773	gst-25	F37F2.3
gst-21	WBGene00001769	gst-21	ZK697.6
gst-14	WBGene00001762	gst-14	F37B1.3
gpx-1	WBGene00009165	gpx-1	F26E4.12
gly-18	WBGene00001643	gly-18	F22D6.11
glb-33	WBGene00022284	glb-33	Y75B7AL.1
gba-2	WBGene00016340	gba-2	C33C12.8
gana-1	WBGene00011095	gana-1	R07B7.11
gale-1	WBGene00008132	gale-1	C47B2.6
fut-6	WBGene00020222	fut-6	T05A7.5
frm-9	WBGene00004036	plc-1	F31B12.1
frm-2	WBGene00001489	frm-2	T04C9.6
fmo-2	WBGene00001477	fmo-2	K08C7.5
fkh-7	WBGene00001439	fkh-7	F26D12.1
fipr-26	WBGene00009963	fipr-26	F53B6.8
fipr-22	WBGene00007989	fipr-22	C37A5.2
fil-1	WBGene00011321	fil-1	T01C3.4
fer-1	WBGene00001414	fer-1	F43G9.6
fcd-2	WBGene00012767	fcd-2	Y41E3.9
fbxc-7	WBGene00016302	fbxc-7	C32B5.9
fbxa-94	WBGene00009225	fbxa-94	F28F8.8
fbxa-89	WBGene00013555	fbxa-89	Y75B8A.21
fbxa-83	WBGene00013453	fbxa-83	Y67A10A.4
fbxa-78	WBGene00022495	fbxa-78	Y119D3B.19
fbxa-210	WBGene00012565	fbxa-210	Y37H2A.5
fbxa-190	WBGene00018939	fbxa-190	F56C3.2
fbxa-127	WBGene00012027	fbxa-127	T25E12.12
F59E11.5	WBGene00019111	F59E11.5	F59E11.5
F59C6.16	WBGene00077764	F59C6.16	F59C6.16
F58H1.3	WBGene00010286	F58H1.3	F58H1.3
F58G11.4	WBGene00010282	F58G11.4	F58G11.4
F56C4.4	WBGene00044977	F56C4.4	F56C4.4
F55G11.7	WBGene00010127	F55G11.7	F55G11.7
F55G11.6	WBGene00010126	F55G11.6	F55G11.6
F55G1.15	WBGene00018907	F55G1.15	F55G1.15
F54E4.3	WBGene00010059	F54E4.3	F54E4.3
F54C8.7	WBGene00010040	F54C8.7	F54C8.7
F54C8.6	WBGene00010039	F54C8.6	F54C8.6
2021-10-01	WBGene00003842	2021-10-01	F52F12.1
F52B11.5	WBGene00009927	F52B11.5	F52B11.5
F49H6.13	WBGene00009914	F49H6.13	F49H6.13
F49F1.7	WBGene00018647	F49F1.7	F49F1.7
F48C1.9	WBGene00018601	F48C1.9	F48C1.9
btb-21	WBGene00018540	btb-21	F47C10.2
F46H5.7	WBGene00018522	F46H5.7	F46H5.7
F44G3.10	WBGene00009710	F44G3.10	F44G3.10
F42G8.10	WBGene00018361	F42G8.10	F42G8.10
F42G4.5	WBGene00009642	F42G4.5	F42G4.5
F42C5.4	WBGene00018346	F42C5.4	F42C5.4
F39E9.1	WBGene00018194	F39E9.1	F39E9.1
F37H8.3	WBGene00009512	bigr-1	F37H8.3
F37C12.10	WBGene00018153	F37C12.10	F37C12.10
F37A4.2	WBGene00018132	F37A4.2	F37A4.2
F36G9.3	WBGene00009485	F36G9.3	F36G9.3
F35E12.6	WBGene00009430	F35E12.6	F35E12.6
F35E12.10	WBGene00009434	F35E12.10	F35E12.10
F35B12.3	WBGene00009383	F35B12.3	F35B12.3
F32A5.8	WBGene00017971	F32A5.8	F32A5.8
F31F7.1	WBGene00017964	F31F7.1	F31F7.1
F28H6.8	WBGene00044137	F28H6.8	F28H6.8
F27D9.12	WBGene00206475	F27D9.12	F27D9.12
F25B4.8	WBGene00017771	F25B4.8	F25B4.8
F25A2.1	WBGene00017764	F25A2.1	F25A2.1
F22B8.4	WBGene00009047	F22B8.4	F22B8.4
F20D6.11	WBGene00017640	F20D6.11	F20D6.11
F18E9.3	WBGene00017569	F18E9.3	F18E9.3
F17C11.10	WBGene00008921	ctf-4	F17C11.10
F14H3.12	WBGene00008831	F14H3.12	F14H3.12
F12A10.1	WBGene00017390	F12A10.1	F12A10.1
F11C7.6	WBGene00017378	F11C7.6	F11C7.6
F09E5.14	WBGene00017291	F09E5.14	F09E5.14
F08G5.3	WBGene00008582	F08G5.3	F08G5.3
F01D5.5	WBGene00008495	F01D5.5	F01D5.5
eri-9	WBGene00016143	eri-9	C26E6.7
epg-4	WBGene00018150	epg-4	F37C12.2
enpl-1	WBGene00011480	enpl-1	T05E11.3
egl-6	WBGene00001175	egl-6	C46F4.1
egl-13	WBGene00001182	egl-13	T22B7.1
ech-9	WBGene00001158	ech-9	F01G10.3
E02A10.3	WBGene00008453	E02A10.3	E02A10.3
drd-50	WBGene00018643	drd-50	F49F1.1
dop-3	WBGene00020506	dop-3	T14E8.3
dod-22	WBGene00010125	dod-22	F55G11.5
dod-21	WBGene00007873	dod-21	C32H11.10
dnc-1	WBGene00001017	dnc-1	ZK593.5
dhhc-4	WBGene00014075	dhhc-4	ZK757.4
del-6	WBGene00011891	del-6	T21C9.3
deb-1	WBGene00000942	deb-1	ZC477.9
daf-16	WBGene00000912	daf-16	R13H8.1
D2030.2	WBGene00008412	D2030.2	D2030.2
D2007.1	WBGene00017041	D2007.1	D2007.1
D1086.5	WBGene00008392	D1086.5	D1086.5
D1086.2	WBGene00008389	D1086.2	D1086.2
D1086.18	WBGene00045405	D1086.18	D1086.18
D1007.3	WBGene00017001	D1007.3	D1007.3
cyp-44A1	WBGene00000375	cyp-44A1	ZK177.5
cyp-35A5	WBGene00019473	cyp-35A5	K07C6.5
cyp-35A4	WBGene00016786	cyp-35A4	C49G7.8
cyp-35A3	WBGene00019565	cyp-35A3	K09D9.2
cyp-13B1	WBGene00008519	cyp-13B1	F02C12.5
cyp-13A6	WBGene00011673	cyp-13A6	T10B9.3
cyp-13A3	WBGene00011675	cyp-13A3	T10B9.5
cyn-6	WBGene00000882	cyn-6	F42G9.2
cutl-16	WBGene00019426	cutl-16	K06A1.3
ctsa-2	Multiple entries : 2
ctl-3	WBGene00013220	ctl-3	Y54G11A.13
csp-2	WBGene00000820	csp-2	Y73B6BL.7
crh-1	WBGene00000793	crh-1	Y41C4A.4
comt-4	WBGene00021491	comt-4	Y40B10A.6
comt-2	WBGene00012518	comt-2	Y32B12A.3
coel-1	WBGene00016866	coel-1	C52B9.3
cnc-4	WBGene00000558	cnc-4	R09B5.9
clec-85	WBGene00021872	clec-85	Y54G2A.6
clec-74	WBGene00021585	clec-74	Y46C8AL.8
clec-72	WBGene00021583	clec-72	Y46C8AL.5
clec-71	WBGene00021582	clec-71	Y46C8AL.4
clec-68	WBGene00018970	clec-68	F56D6.1
clec-67	WBGene00018971	clec-67	F56D6.2
clec-64	WBGene00009395	clec-64	F35C5.7
clec-58	WBGene00014043	clec-58	ZK666.3
clec-45	WBGene00017199	clec-45	F07C4.2
clec-2	WBGene00015198	clec-2	B0454.7
clec-186	WBGene00014138	clec-186	ZK896.7
clec-173	WBGene00044469	clec-173	T26C12.6
clec-143	WBGene00014063	clec-143	ZK673.9
clec-139	WBGene00018050	clec-139	F35D11.10
clec-125	WBGene00021118	clec-125	W09G10.6
cld-9	WBGene00009432	cld-9	F35E12.8
ckb-4	WBGene00000514	ckb-4	F22F7.5
chat-1	WBGene00019946	chat-1	R08C7.2
cfp-1	WBGene00009924	cfp-1	F52B11.1
ced-1	WBGene00000415	ced-1	Y47H9C.4
cdkl-1	WBGene00012779	cdkl-1	Y42A5A.4
cat-4	WBGene00000298	cat-4	F32G8.6
cas-2	WBGene00015975	cas-2	C18E3.6
C55A6.6	WBGene00008335	C55A6.6	C55A6.6
C53B7.3	WBGene00016894	C53B7.3	C53B7.3
C52E2.5	WBGene00016884	C52E2.5	C52E2.5
C51E3.10	WBGene00008255	C51E3.10	C51E3.10
C50F4.1	WBGene00008229	C50F4.1	C50F4.1
C49H3.12	WBGene00016795	C49H3.12	C49H3.12
C49G9.2	WBGene00045474	C49G9.2	C49G9.2
C48E7.1	WBGene00016749	C48E7.1	C48E7.1
C45G9.6	WBGene00016677	C45G9.6	C45G9.6
C45B2.1	WBGene00016658	C45B2.1	C45B2.1
C45B11.6	WBGene00045379	C45B11.6	C45B11.6
C44C1.6	WBGene00016645	C44C1.6	C44C1.6
C35B1.2	WBGene00016432	C35B1.2	C35B1.2
C34H4.1	WBGene00016424	C34H4.1	C34H4.1
C34C6.7	WBGene00007919	cup-16	C34C6.7
C33H5.13	WBGene00016379	C33H5.13	C33H5.13
C33D9.9	WBGene00007902	C33D9.9	C33D9.9
C32H11.9	WBGene00007872	C32H11.9	C32H11.9
C32H11.1	WBGene00007864	irg-6	C32H11.1
C32C4.1	WBGene00007862	kvs-2	C32C4.1
C31B8.7	WBGene00016282	C31B8.7	C31B8.7
C29F7.2	WBGene00007811	C29F7.2	C29F7.2
C29F3.7	WBGene00007807	C29F3.7	C29F3.7
C27F2.10	WBGene00016171	C27F2.10	C27F2.10
C23G10.11	WBGene00016017	C23G10.11	C23G10.11
C17H12.8	WBGene00015933	C17H12.8	C17H12.8
C17H12.6	WBGene00015932	C17H12.6	C17H12.6
C17B7.10	WBGene00015884	C17B7.10	C17B7.10
C16H3.3	WBGene00015868	C16H3.3	C16H3.3
C15H9.11	WBGene00015805	C15H9.11	C15H9.11
C15A11.7	WBGene00007599	C15A11.7	C15A11.7
C14H10.3	WBGene00007593	C14H10.3	C14H10.3
C14C11.4	WBGene00015768	C14C11.4	C14C11.4
C13C4.6	WBGene00007550	C13C4.6	C13C4.6
C13B4.1	WBGene00007545	C13B4.1	C13B4.1
C10A4.10	WBGene00050957	C10A4.10	C10A4.10
C08F11.13	WBGene00007460	C08F11.13	C08F11.13
nhr-151	WBGene00077594	nhr-151	C06B8.12
C06B3.6	WBGene00007365	C06B3.6	C06B3.6
C06A8.8	WBGene00015517	C06A8.8	C06A8.8
C05D9.9	WBGene00015476	C05D9.9	C05D9.9
C05D12.1	WBGene00007339	C05D12.1	C05D12.1
C05D10.4	WBGene00015480	C05D10.4	C05D10.4
C05B5.5	WBGene00007322	C05B5.5	C05B5.5
C02B10.5	WBGene00015330	C02B10.5	C02B10.5
brp-1	WBGene00000273	brp-1	Y79H2A.1
blos-2	WBGene00022251	blos-2	Y73B6BL.30
best-1	WBGene00007203	best-1	B0564.3
srd-14	WBGene00005092	srd-14	B0547.3
B0546.4	WBGene00015251	B0546.4	B0546.4
B0416.7	WBGene00015182	B0416.7	B0416.7
B0393.8	WBGene00007173	B0393.8	B0393.8
B0310.3	WBGene00015139	B0310.3	B0310.3
B0034.1	WBGene00015002	B0034.1	B0034.1
B0001.8	WBGene00007093	B0001.8	B0001.8
avr-15	WBGene00000233	avr-15	R11G10.1
atg-13	WBGene00017045	atg-13	D2007.5
arrd-24	WBGene00009852	arrd-24	F48F7.7
ard-1	WBGene00000181	ard-1	F01G4.2
apb-1	WBGene00000160	apb-1	Y71H2B.10
acox-5	WBGene00008167	acox-1.5	C48B4.1
acox-1	WBGene00008564	acox-1.1	F08A8.1
abts-3	WBGene00019018	abts-3	F57F10.1
aat-6	WBGene00000007	aat-6	T11F9.4
aakg-1	WBGene00013732	aakg-1	Y111B2A.8
Multiple Output Below
ctsa-2	WBGene00019617	ctsa-2	K10C2.1
ctsa-2	WBGene00021503	ctsa-4.2	Y40D12A.2
	Reference
	Fletcher, M., Tillman, E.J., Butty, V.L., Levine, S.S. and Kim, D.H., 2019. Global transcriptional regulation of innate immunity by ATF-7 in C. elegans. PLoS genetics, 15(2), p.e1007830.
	Troemel, E.R., Chu, S.W., Reinke, V., Lee, S.S., Ausubel, F.M. and Kim, D.H., 2006. p38 MAPK regulates expression of immune response genes and contributes to longevity in C. elegans. PLoS Genet, 2(11), p.e183.

### Sheet: Troemel et al., 2006 (dataset)
Your Input	WormBase Gene ID	Public Name	Sequence Name
B0213.3	WBGene00003766	nlp-28	B0213.3
B0213.4	WBGene00003767	nlp-29	B0213.4
B0213.6	WBGene00003769	nlp-31	B0213.6
B0222.4	WBGene00006418	spl-2	B0222.4
C02C6.2	WBGene00007260	olrn-1	C02C6.2
C02H6.2	WBGene00015362	fbxa-105	C02H6.2
C06B8.3	WBGene00007369	C06B8.3	C06B8.3
C08F11.13	WBGene00007460	C08F11.13	C08F11.13
C09H5.2	WBGene00015660	catp-3	C09H5.2
C14C6.5	WBGene00015759	C14C6.5	C14C6.5
C15A11.4	WBGene00007598	C15A11.4	C15A11.4
C17H12.8	WBGene00015933	C17H12.8	C17H12.8
C24B9.9	WBGene00016052	dod-3	C24B9.9
C29F3.7	WBGene00007807	C29F3.7	C29F3.7
C32H11.12	WBGene00007875	dod-24	C32H11.12
C35C5.11	WBGene00044121	gcp-2.3	C35C5.11
C37H5.9	WBGene00003528	nas-9	C37H5.9
C39B5.3	WBGene00016521	fbxa-62	C39B5.3
C46C2.5	WBGene00008113	C46C2.5	C46C2.5
D1054.12	WBGene00005399	srh-184	D1054.12
D2007.1	WBGene00017041	D2007.1	D2007.1
F01D4.2	WBGene00008486	ugt-44	F01D4.2
F01D5.1	WBGene00008492	F01D5.1	F01D5.1
F01D5.2	WBGene00008493	F01D5.2	F01D5.2
F01D5.3	WBGene00008494	F01D5.3	F01D5.3
F01D5.5	WBGene00008495	F01D5.5	F01D5.5
F08G5.6	WBGene00008584	irg-4	F08G5.6
F15B9.1	WBGene00001387	far-3	F15B9.1
F15E6.4	WBGene00017485	F15E6.4	F15E6.4
F17E9.11	WBGene00003099	lys-10	F17E9.11
F19H6.5	WBGene00008960	F19H6.5	F19H6.5
F22B7.3	WBGene00017694	F22B7.3	F22B7.3
F23B2.12	WBGene00003957	pcp-2	F23B2.12
F23F12.12	WBGene00017756	F23F12.12	F23F12.12
F35E12.5	WBGene00009429	irg-5	F35E12.5
F35E12.8	WBGene00009432	cld-9	F35E12.8
F40F9.8	WBGene00009585	cal-7	F40F9.8
F41C3.2	WBGene00018268	F41C3.2	F41C3.2
F52G3.5	WBGene00018713	F52G3.5	F52G3.5
F54D5.4	WBGene00010050	F54D5.4	F54D5.4
F55G11.4	WBGene00010124	F55G11.4	F55G11.4
F55G11.8	WBGene00010128	F55G11.8	F55G11.8
F56D6.2	WBGene00018971	clec-67	F56D6.2
F57A10.4	WBGene00010185	F57A10.4	F57A10.4
F58E1.10	WBGene00019041	fbxc-22	F58E1.10
F59A7.2	WBGene00019090	F59A7.2	F59A7.2
H20E11.3	WBGene00019215	H20E11.3	H20E11.3
K02E7.6	WBGene00019311	K02E7.6	K02E7.6
K02F3.4	WBGene00019327	zip-2	K02F3.4
K04F1.9	WBGene00019388	K04F1.9	K04F1.9
K07A1.6	WBGene00010613	K07A1.6	K07A1.6
K08D8.5	WBGene00010659	K08D8.5	K08D8.5
K10C2.3	WBGene00019619	asp-14	K10C2.3
K11G12.1	WBGene00003530	nas-11	K11G12.1
M02F4.7	WBGene00019738	clec-265	M02F4.7
R05D8.3	WBGene00005279	srh-56	R05D8.3
R09B5.2	WBGene00000555	cnc-1	R09B5.2
R09E10.8	WBGene00011177	R09E10.8	R09E10.8
T08E11.4	WBGene00020360	math-41	T08E11.4
T12A7.4	WBGene00011725	lips-5	T12A7.4
T20F10.7	not found
T21E3.2	WBGene00020653	T21E3.2	T21E3.2
T24B8.5	WBGene00011979	sysm-1	T24B8.5
T26C5.1	WBGene00001761	gst-13	T26C5.1
T28C12.2	WBGene00020889	T28C12.2	T28C12.2
W09G12.1	WBGene00001104	dsl-2	W09G12.1
Y22F5A.5	WBGene00003091	lys-2	Y22F5A.5
Y25C1A.3	WBGene00021290	clec-122	Y25C1A.3
Y37A1A.2	WBGene00012535	Y37A1A.2	Y37A1A.2
Y39D8A.1	WBGene00021448	Y39D8A.1	Y39D8A.1
Y39G10AR.6	WBGene00021464	ugt-31	Y39G10AR.6
Y41D4B.16	WBGene00021518	hpo-6	Y41D4B.16
Y42A5A.3	WBGene00012778	Y42A5A.3	Y42A5A.3
Y44A6B.1	WBGene00012846	srxa-14	Y44A6B.1
Y45F10B.12	WBGene00012874	Y45F10B.12	Y45F10B.12
Y45F10D.6	WBGene00012886	Y45F10D.6	Y45F10D.6
Y54G2A.6	WBGene00021872	clec-85	Y54G2A.6
Y58A7A.5	WBGene00021979	Y58A7A.5	Y58A7A.5
Y77E11A.8	WBGene00022311	Y77E11A.8	Y77E11A.8
ZC443.4	WBGene00013899	ZC443.4	ZC443.4
ZK6.10	WBGene00022644	dod-19	ZK6.10
ZK6.11	WBGene00022645	ZK6.11	ZK6.11
ZK822.3	WBGene00003736	nhx-9	ZK822.3
ZK84.3	WBGene00002088	ins-5	ZK84.3
B0365.6	WBGene00007153	clec-41	B0365.6
C03G6.15	WBGene00015400	cyp-35A2	C03G6.15
C05C10.4	WBGene00007331	pho-11	C05C10.4
C06B3.3	WBGene00007362	cyp-35C1	C06B3.3
C17G10.5	WBGene00003097	lys-8	C17G10.5
C17H12.6	WBGene00015932	C17H12.6	C17H12.6
C31A11.5	WBGene00007833	oac-6	C31A11.5
C32H11.1	WBGene00007864	irg-6	C32H11.1
C32H11.10	WBGene00007873	dod-21	C32H11.10
C32H11.4	WBGene00007867	C32H11.4	C32H11.4
C32H11.9	WBGene00007872	C32H11.9	C32H11.9
C34G6.2	WBGene00016419	tyr-4	C34G6.2
C55B7.4	WBGene00016943	acdh-1	C55B7.4
D1086.3	WBGene00008390	D1086.3	D1086.3
E02H9.7	WBGene00017105	E02H9.7	E02H9.7
F09B9.1	WBGene00008602	oac-14	F09B9.1
F13D12.6	WBGene00008741	ctsa-1.2	F13D12.6
F16H6.1	WBGene00008891	clec-42	F16H6.1
F21F8.3	WBGene00000218	asp-5	F21F8.3
F21F8.7	WBGene00000219	asp-6	F21F8.7
F21H7.1	WBGene00001770	gst-22	F21H7.1
F25A2.1	WBGene00017764	F25A2.1	F25A2.1
F28B4.3	WBGene00017892	F28B4.3	F28B4.3
F28G4.5	WBGene00009230	oac-18	F28G4.5
F35C5.8	WBGene00009396	clec-65	F35C5.8
F35C5.9	WBGene00009397	clec-66	F35C5.9
F35E12.6	WBGene00009430	F35E12.6	F35E12.6
F35E12.7	WBGene00009431	dct-17	F35E12.7
F36G9.12	WBGene00009488	oac-20	F36G9.12
F36H1.1	WBGene00001426	fkb-1	F36H1.1
F38B7.2	WBGene00009533	F38B7.2	F38B7.2
F39E9.1	WBGene00018194	F39E9.1	F39E9.1
F40H3.2	WBGene00018250	F40H3.2	F40H3.2
F46F2.3	WBGene00009787	F46F2.3	F46F2.3
F47B8.4	WBGene00009805	F47B8.4	F47B8.4
F49F1.1	WBGene00018643	drd-50	F49F1.1
F53C11.1	WBGene00009971	F53C11.1	F53C11.1
F53E10.4	WBGene00018760	irg-3	F53E10.4
F53F1.3	WBGene00009981	F53F1.3	F53F1.3
F55B11.4	WBGene00010086	F55B11.4	F55B11.4
F55G11.2	WBGene00010123	F55G11.2	F55G11.2
F55G11.5	WBGene00010125	dod-22	F55G11.5
F55G11.7	WBGene00010127	F55G11.7	F55G11.7
F56D6.15	WBGene00044642	clec-69	F56D6.15
K02D7.3	WBGene00000675	col-101	K02D7.3
K08B4.6	WBGene00000535	cpi-1	K08B4.6
K09D9.2	WBGene00019565	cyp-35A3	K09D9.2
K10B2.4	WBGene00019607	K10B2.4	K10B2.4
K10D11.1	WBGene00010745	dod-17	K10D11.1
K12H4.7	WBGene00019682	K12H4.7	K12H4.7
R10D12.9	WBGene00011190	swt-6	R10D12.9
R10H10.3	WBGene00011222	R10H10.3	R10H10.3
R12E2.13	WBGene00020038	R12E2.13	R12E2.13
T01D3.6	WBGene00011330	T01D3.6	T01D3.6
T05E12.6	WBGene00011487	T05E12.6	T05E12.6
T07C4.5	WBGene00011561	ttr-15	T07C4.5
T09F5.9	WBGene00011668	clec-47	T09F5.9
T10B10.2	WBGene00011679	ucr-2.2	T10B10.2
T21C9.8	WBGene00011894	ttr-23	T21C9.8
W01A11.4	WBGene00002273	lec-10	W01A11.4
Y22F5A.4	WBGene00003090	lys-1	Y22F5A.4
Y38E10A.7	WBGene00012585	lips-15	Y38E10A.7
Y40D12A.2	WBGene00021503	ctsa-4.2	Y40D12A.2
Y45F10C.2	WBGene00012878	Y45F10C.2	Y45F10C.2
Y51A2D.11	WBGene00013079	ttr-26	Y51A2D.11
Y62H9A.3	WBGene00013391	Y62H9A.3	Y62H9A.3
Y62H9A.4	WBGene00013392	Y62H9A.4	Y62H9A.4
Y80D3A.9	WBGene00013587	Y80D3A.9	Y80D3A.9
ZK1320.3	WBGene00014253	ZK1320.3	ZK1320.3
ZK896.7	WBGene00014138	clec-186	ZK896.7
