## Supplementary material for "Immunity-longevity tradeoff neurally controlled by GABAergic transcription factor PITX1/UNC-30": Table S4

### Sheet: Upreg_age genes_NF unc-30
Upregulated age determination genes in non-infected unc-30(ok613) vs WT
Your Input	WormBase Gene ID	Public Name	Sequence Name	Public Name	Sequence Name	FC(unc-30 vs WT)	Base mean	log2(FC)	StdErr	Wald-Stats	P-value	P-adj	Phenotype(mutant/RNAi)	Refs
WBGene00019212	WBGene00019212	zmp-2	H19M22.3	zmp-2	H19M22.3	6.38853	491.896	2.39553	0.527936	4.53754	5.69139e-06	6.09415e-05	NA
WBGene00001768	WBGene00001768	gst-20	Y48E1B.10	gst-20	Y48E1B.10	5.87718	705.865	2.493	0.265281	9.39758	5.58311e-21	1.14809e-17	WT	Chen et al., 2015
WBGene00016670	WBGene00016670	ilys-3	C45G7.3	ilys-3	C45G7.3	5.61651	30.9716	2.25446	0.491888	4.58327	4.58e-06	5.04e-05	shorten life span	Gravato-Nobre et al., 2016
WBGene00004420	WBGene00004420	rpl-9	R13A5.8	rpl-9	R13A5.8	4.83172	71966.3	2.2226	0.252087	8.8168	1.17774e-18	1.34011e-15	extended life span	Hansen et al., 2007
WBGene00004480	WBGene00004480	rps-11	F40F11.1	rps-11	F40F11.1	4.01273	69579.4	1.95693	0.261995	7.46935	8.05893e-14	1.71937e-11	extended life span	Curran and Ruvkun, 2007; Hansen et al., 2007
WBGene00016655	WBGene00016655	acbp-1	C44E4.6	acbp-1	C44E4.6	3.99788	7516.2	1.93728	0.297835	6.50454	7.79338e-11	4.82706e-09	extended life span	Shamalnasab et al., 2017
WBGene00013548	WBGene00013548	lury-1	Y75B8A.11	lury-1	Y75B8A.11	3.98591	142.571	1.90117	0.36798	5.16651	2.38509e-07	4.23608e-06	extended life span	Ohno et al., 2017
WBGene00004484	WBGene00004484	rps-15	F36A2.6	rps-15	F36A2.6	3.97634	58486.8	1.94748	0.252695	7.70685	1.28959e-14	3.73063e-12	extended life span	Hansen et al., 2007; Reis-Rodrigues et al., 2012
WBGene00004495	WBGene00004495	rps-26	F39B2.6	rps-26	F39B2.6	3.95356	62801.4	1.93617	0.261562	7.40234	1.3381e-13	2.50975e-11	extended life span	Hansen et al., 2007
WBGene00004415	WBGene00004415	rpl-4	B0041.4	rpl-4	B0041.4	3.95115	115003	1.91291	0.316008	6.05337	1.42e-09	5.64e-08	extended life span	Hansen et al., 2007
WBGene00003163	WBGene00003163	mdl-1	R03E9.1	mdl-1	R03E9.1	3.89995	1527.86	1.88528	0.336158	5.60831	2.04317e-08	5.11332e-07	extended life span	Johnson et al., 2014
WBGene00004479	WBGene00004479	rps-10	D1007.6	rps-10	D1007.6	3.64929	52849.7	1.82267	0.263541	6.91608	4.64314e-12	4.74546e-10	extended life span	Hansen et al., 2007
WBGene00006439	WBGene00006439	ant-1.1	T27E9.1	ant-1.1	T27E9.1	3.58933	121117	1.80546	0.245121	7.36558	1.76372e-13	2.98051e-11	extended life span	Kim and Sun, 2007
WBGene00004475	WBGene00004475	rps-6	Y71A12B.1	rps-6	Y71A12B.1	3.56485	66871.1	1.7867	0.272198	6.56398	5.23912e-11	3.50001e-09	extended life span	Hansen et al., 2007
WBGene00001758	WBGene00001758	gst-10	Y45G12C.2	gst-10	Y45G12C.2	3.5366	1366.94	1.75766	0.31828	5.52238	3.34439e-08	7.80877e-07	shorten life span	Ayyadevara et al., 2007
WBGene00001172	WBGene00001172	egl-3	C51E3.7	egl-3	C51E3.7	3.47344	2726.59	1.74326	0.292199	5.96602	2.43112e-09	8.75408e-08	extended life span	Hamilton et al., 2005
WBGene00004417	WBGene00004417	rpl-6	R151.3	rpl-6	R151.3	3.40109	64985.1	1.72498	0.259022	6.6596	2.74573e-11	2.0645e-09	extended life span	Hansen et al., 2007; Tacutu et al., 2012
WBGene00004491	WBGene00004491	rps-22	F53A3.3	rps-22	F53A3.3	3.32646	35912.1	1.68503	0.284908	5.9143	3.33289e-09	1.13431e-07	extended life span	Hansen et al., 2007
WBGene00000371	WBGene00000371	cox-5B	F26E4.9	cox-5B	F26E4.9	3.23648	10073.6	1.65605	0.255803	6.47393	9.54862e-11	5.77537e-09	extended life span	Schiavi et al., 2013
WBGene00000230	WBGene00000230	atp-3	F27C1.7	atp-3	F27C1.7	3.13481	16521.8	1.60635	0.27102	5.92706	3.08401e-09	1.06552e-07	extended life span	Schiavi et al., 2013
WBGene00003225	WBGene00003225	mev-1	T07C4.7	mev-1	T07C4.7	3.10554	3255	1.58491	0.296794	5.34009	9.28993e-08	1.86542e-06	extended life span	Borras et al., 2016
WBGene00001133	WBGene00001133	eat-2	Y48B6A.4	eat-2	Y48B6A.4	3.08663	14.3234	1.40443	0.578537	2.42756	0.0152009	0.0442821	extended life span	Pan et al., 2007
WBGene00019983	WBGene00019983	sti-1	R09E12.3	sti-1	R09E12.3	3.06916	7294.76	1.57966	0.261333	6.04464	1.49746e-09	5.88908e-08	shorten life span	Song et al., 2009
WBGene00004444	WBGene00004444	rpl-30	Y106G6H.3	rpl-30	Y106G6H.3	3.0688	27954.7	1.57267	0.282912	5.55888	2.71516e-08	6.55891e-07	extended life span	Hansen et al., 2007
WBGene00007630	WBGene00007630	har-1	C16C10.11	har-1	C16C10.11	2.85625	7553.52	1.46271	0.311864	4.69021	2.72923e-06	3.3202e-05	extended life span	Zubovych et al., 2010
WBGene00006786	WBGene00006786	unc-51	Y60A3A.1	Y60A3A.19	Y60A3A.19	2.84067	1410.95	1.4641	0.286261	5.11454	3.14498e-07	5.29897e-06	extended life span	Hashimoto et al., 2009
WBGene00004431	WBGene00004431	rpl-19	C09D4.5	rpl-19	C09D4.5	2.81279	70737.1	1.44696	0.294302	4.91659	8.80667e-07	1.27491e-05	extended life span	Hansen et al., 2007
WBGene00006434	WBGene00006434	prdx-2	F09E5.15	prdx-2	F09E5.15	2.76933	13989.5	1.42992	0.278682	5.13102	2.88171e-07	4.97201e-06	shorten life span	Gomes et al., 2016
WBGene00020417	WBGene00020417	nuo-2	T10E9.7	nuo-2	T10E9.7	2.71323	3953.57	1.40375	0.269947	5.20009	1.9919e-07	3.60527e-06	extended life span	Schiavi et al., 2013
WBGene00002060	WBGene00002060	ife-2	R04A9.4	ife-2	R04A9.4	2.61541	1384.84	1.34667	0.290585	4.63433	3.58089e-06	4.13256e-05	extended life span	Wang et al., 2010
WBGene00000903	WBGene00000903	daf-7	B0412.2	daf-7	B0412.2	2.58189	144.542	1.31569	0.33896	3.88156	0.000103787	0.000710574	extended life span	Entchev et al., 2015
WBGene00002005	WBGene00002005	hsp-1	F26D10.3	hsp-1	F26D10.3	2.57316	82394.4	1.3378	0.234053	5.7158	1.09186e-08	3.03023e-07	shorten life span	Morley and Morimoto, 2004
WBGene00001132	WBGene00001132	alp-1	T11B7.4	alp-1	T11B7.4	2.5162	4349.9	1.28832	0.30447	4.23133	2.32e-05	0.00020086	extended life span	Ezcurra et al., 2018
WBGene00000229	WBGene00000229	atp-2	C34E10.6	atp-2	C34E10.6	2.48963	67077.4	1.28665	0.25368	5.07193	3.93801e-07	6.38916e-06	extended life span	Pellegrino et al., 2014
WBGene00008443	WBGene00008443	pde-3	E01F3.1	pde-3	E01F3.1	2.47114	257.572	1.25398	0.341593	3.67099	0.000241614	0.00143639	NA
WBGene00003920	WBGene00003920	par-5	M117.2	par-5	M117.2	2.38836	26337.7	1.23343	0.228575	5.39619	6.8071e-08	1.44687e-06	NA
WBGene00004736	WBGene00004736	sca-1	K11D9.2	sca-1	K11D9.2	2.34881	20413.4	1.19268	0.30216	3.94718	7.9076e-05	0.00056252	extended life span	Reis-Rodrigues et al., 2012
WBGene00004930	WBGene00004930	sod-1	C15F1.7	sod-1	C15F1.7	2.34805	3639.62	1.19916	0.275298	4.35586	1.32545e-05	0.000124644	shorten life span	Yanase et al., 2009
WBGene00000915	WBGene00000915	hsp-90	C47E8.5	hsp-90	C47E8.5	2.34255	77025.5	1.20449	0.236028	5.10318	3.34001e-07	5.56168e-06	NA
WBGene00004798	WBGene00004798	sip-1	F43D9.4	sip-1	F43D9.4	2.32557	8117.71	1.15083	0.391394	2.94035	0.00327846	0.0125859	shorten life span	Morley and Morimoto, 2004
WBGene00006601	WBGene00006601	tpi-1	Y17G7B.7	tpi-1	Y17G7B.7	2.29594	7027.66	1.1707	0.261864	4.47064	7.79876e-06	7.92317e-05	shorten life span	Ralser et al., 2007
WBGene00010923	WBGene00010923	rle-1	M142.6	rle-1	M142.6	2.28316	3596.46	1.15315	0.3019	3.81964	0.000133648	0.000871647	extended life span	Li et al., 2007
WBGene00000869	WBGene00000869	cyc-1	C54G4.8	cyc-1	C54G4.8	2.16251	11886.1	1.08641	0.26142	4.15581	3.24144e-05	0.000265093	extended life span	Greer et al., 2011
WBGene00003831	WBGene00003831	nuo-1	C09H10.3	nuo-1	C09H10.3	2.15269	10937.7	1.07606	0.280022	3.84278	0.000121649	0.000808675	extended life span	Curran and Ruvkun, 2007
WBGene00001441	WBGene00001441	fkh-9	K03C7.2	fkh-9	K03C7.2	2.1259	863.104	1.06173	0.262138	4.05029	5.12e-05	0.00038925	NA
WBGene00001564	WBGene00001564	icl-1	C05E4.9	icl-1	C05E4.9	2.1209	13067.4	1.00664	0.444422	2.26505	0.0235095	0.0630616	extended life span	Yuan et al., 2007
WBGene00013766	WBGene00013766	prmt-1	Y113G7B.17	prmt-1	Y113G7B.17	2.04801	13049.8	1.01321	0.242622	4.17609	2.96562e-05	0.000245841	shorten life span	Takahashi et al., 2011
WBGene00004013	WBGene00004013	pha-4	F38A6.1	pha-4	F38A6.1	2.04197	191.46	0.9992	0.310043	3.22278	0.00126955	0.00575222		Wilhelm et al., 2017
WBGene00020930	WBGene00020930	hlh-30	W02C12.3	hlh-30	W02C12.3	2.00122	1955.14	0.965595	0.319016	3.0268	0.00247161	0.0100179	WT	Lapierre et al., 2013
WBGene00021981	WBGene00021981	lgc-26	Y58G8A.1	lgc-26	Y58G8A.1	2.00096	176.258	0.954913	0.371535	2.57018	0.0101645	0.0318559	NA
References
Hansen M, Taubert S, Crawford D, Libina N, Lee SJ, Kenyon C. Lifespan extension by conditions that inhibit translation in Caenorhabditis elegans. Aging Cell. 2007;6(1):95‐110. doi:10.1111/j.1474-9726.2006.00267.x
Curran SP, Ruvkun G. Lifespan regulation by evolutionarily conserved genes essential for viability. PLoS Genet. 2007;3(4):e56. doi:10.1371/journal.pgen.0030056
Shamalnasab M, Dhaoui M, Thondamal M, et al. HIF-1-dependent regulation of lifespan in Caenorhabditis elegans by the acyl-CoA-binding protein MAA-1. Aging (Albany NY). 2017;9(7):1745‐1769. doi:10.18632/aging.101267
Reis-Rodrigues P, Czerwieniec G, Peters TW, et al. Proteomic analysis of age-dependent changes in protein solubility identifies genes that modulate lifespan. Aging Cell. 2012;11(1):120‐127. doi:10.1111/j.1474-9726.2011.00765.x
Johnson DW, Llop JR, Farrell SF, Yuan J, Stolzenburg LR, Samuelson AV. The Caenorhabditis elegans Myc-Mondo/Mad complexes integrate diverse longevity signals. PLoS Genet. 2014;10(4):e1004278. Published 2014 Apr 3. doi:10.1371/journal.pgen.1004278
Kim Y, Sun H. Functional genomic approach to identify novel genes involved in the regulation of oxidative stress resistance and animal lifespan. Aging Cell. 2007;6(4):489‐503. doi:10.1111/j.1474-9726.2007.00302.x
Ayyadevara S, Dandapat A, Singh SP, et al. Life span and stress resistance of Caenorhabditis elegans are differentially affected by glutathione transferases metabolizing 4-hydroxynon-2-enal. Mech Ageing Dev. 2007;128(2):196‐205. doi:10.1016/j.mad.2006.11.025
Hamilton B, Dong Y, Shindo M, et al. A systematic RNAi screen for longevity genes in C. elegans. Genes Dev. 2005;19(13):1544‐1555. doi:10.1101/gad.1308205
Tacutu R, Shore DE, Budovsky A, et al. Prediction of C. elegans longevity genes by human and worm longevity networks. PLoS One. 2012;7(10):e48282. doi:10.1371/journal.pone.0048282
Schiavi A, Torgovnick A, Kell A, et al. Autophagy induction extends lifespan and reduces lipid content in response to frataxin silencing in C. elegans [published correction appears in Exp Gerontol. 2013 Sep;48(9):1001]. Exp Gerontol. 2013;48(2):191‐201. doi:10.1016/j.exger.2012.12.002
Borras C, Abdelaziz KM, Gambini J, et al. Human exceptional longevity: transcriptome from centenarians is distinct from septuagenarians and reveals a role of Bcl-xL in successful aging. Aging (Albany NY). 2016;8(12):3185‐3208. doi:10.18632/aging.101078
Pan KZ, Palter JE, Rogers AN, et al. Inhibition of mRNA translation extends lifespan in Caenorhabditis elegans. Aging Cell. 2007;6(1):111‐119. doi:10.1111/j.1474-9726.2006.00266.x
Song HO, Lee W, An K, et al. C. elegans STI-1, the homolog of Sti1/Hop, is involved in aging and stress response. J Mol Biol. 2009;390(4):604‐617. doi:10.1016/j.jmb.2009.05.035
Zubovych IO, Straud S, Roth MG. Mitochondrial dysfunction confers resistance to multiple drugs in Caenorhabditis elegans. Mol Biol Cell. 2010;21(6):956‐969. doi:10.1091/mbc.e09-08-0673
Gomes LC, Odedra D, Dikic I, Pohl C. Autophagy and modular restructuring of metabolism control germline tumor differentiation and proliferation in C. elegans. Autophagy. 2016;12(3):529‐546. doi:10.1080/15548627.2015.1136771
Wang J, Robida-Stubbs S, Tullet JM, Rual JF, Vidal M, Blackwell TK. RNAi screening implicates a SKN-1-dependent transcriptional response in stress resistance and longevity deriving from translation inhibition. PLoS Genet. 2010;6(8):e1001048. Published 2010 Aug 5. doi:10.1371/journal.pgen.1001048
Entchev EV, Patel DS, Zhan M, Steele AJ, Lu H, Ch'ng Q. A gene-expression-based neural code for food abundance that modulates lifespan. Elife. 2015;4:e06259. Published 2015 May 12. doi:10.7554/eLife.06259
Morley JF, Morimoto RI. Regulation of longevity in Caenorhabditis elegans by heat shock factor and molecular chaperones. Mol Biol Cell. 2004;15(2):657‐664. doi:10.1091/mbc.e03-07-0532
Ezcurra M, Benedetto A, Sornda T, et al. C. elegans Eats Its Own Intestine to Make Yolk Leading to Multiple Senescent Pathologies [published correction appears in Curr Biol. 2018 Oct 22;28(20):3352]. Curr Biol. 2018;28(16):2544‐2556.e5. doi:10.1016/j.cub.2018.06.035
Pellegrino MW, Nargund AM, Kirienko NV, Gillis R, Fiorese CJ, Haynes CM. Mitochondrial UPR-regulated innate immunity provides resistance to pathogen infection. Nature. 2014;516(7531):414‐417. doi:10.1038/nature13818
Yanase S, Onodera A, Tedesco P, Johnson TE, Ishii N. SOD-1 deletions in Caenorhabditis elegans alter the localization of intracellular reactive oxygen species and show molecular compensation. J Gerontol A Biol Sci Med Sci. 2009;64(5):530‐539. doi:10.1093/gerona/glp020
Ralser M, Wamelink MM, Kowald A, et al. Dynamic rerouting of the carbohydrate flux is key to counteracting oxidative stress. J Biol. 2007;6(4):10. Published 2007 Dec 21. doi:10.1186/jbiol61
Li W, Gao B, Lee SM, Bennett K, Fang D. RLE-1, an E3 ubiquitin ligase, regulates C. elegans aging by catalyzing DAF-16 polyubiquitination. Dev Cell. 2007;12(2):235‐246. doi:10.1016/j.devcel.2006.12.002
Greer EL, Maures TJ, Ucar D, et al. Transgenerational epigenetic inheritance of longevity in Caenorhabditis elegans. Nature. 2011;479(7373):365‐371. Published 2011 Oct 19. doi:10.1038/nature10572
Curran SP, Ruvkun G. Lifespan regulation by evolutionarily conserved genes essential for viability. PLoS Genet. 2007;3(4):e56. doi:10.1371/journal.pgen.0030056
Yuan Y, Kadiyala CS, Ching TT, et al. Enhanced energy metabolism contributes to the extended life span of calorie-restricted Caenorhabditis elegans. J Biol Chem. 2012;287(37):31414‐31426. doi:10.1074/jbc.M112.377275
Takahashi Y, Daitoku H, Hirota K, et al. Asymmetric arginine dimethylation determines life span in C. elegans by regulating forkhead transcription factor DAF-16. Cell Metab. 2011;13(5):505‐516. doi:10.1016/j.cmet.2011.03.017
Wilhelm T, Byrne J, Medina R, et al. Neuronal inhibition of the autophagy nucleation complex extends life span in post-reproductive C. elegans. Genes Dev. 2017;31(15):1561‐1572. doi:10.1101/gad.301648.117
Lapierre LR, De Magalhaes Filho CD, McQuary PR, et al. The TFEB orthologue HLH-30 regulates autophagy and modulates longevity in Caenorhabditis elegans. Nat Commun. 2013;4:2267. doi:10.1038/ncomms3267
Gravato-Nobre MJ, Vaz F, Filipe S, Chalmers R, Hodgkin J. The Invertebrate Lysozyme Effector ILYS-3 Is Systemically Activated in Response to Danger Signals and Confers Antimicrobial Protection in C. elegans. PLoS Pathog. 2016;12(8):e1005826. Published 2016 Aug 15. doi:10.1371/journal.ppat.1005826
Chen AT, Guo C, Itani OA, et al. Longevity Genes Revealed by Integrative Analysis of Isoform-Specific daf-16/FoxO Mutants of Caenorhabditis elegans. Genetics. 2015;201(2):613‐629. doi:10.1534/genetics.115.177998
Ohno H, Yoshida M, Sato T, et al. Luqin-like RYamide peptides regulate food-evoked responses in C. elegans. Elife. 2017;6:e28877. Published 2017 Aug 29. doi:10.7554/eLife.28877
Hashimoto Y, Ookuma S, Nishida E. Lifespan extension by suppression of autophagy genes in Caenorhabditis elegans. Genes Cells. 2009;14(6):717‐726. doi:10.1111/j.1365-2443.2009.01306.x
Wang Y, Oh SW, Deplancke B, Luo J, Walhout AJ, Tissenbaum HA. C. elegans 14-3-3 proteins regulate life span and interact with SIR-2.1 and DAF-16/FOXO. Mech Ageing Dev. 2006;127(9):741‐747. doi:10.1016/j.mad.2006.05.005

### Sheet: Upreg_age path_NF unc-30
Upregulated age determination pathways in non-infected unc-30(ok613) vs WT
Pathway	Counts	ListSize	PopHit	Pop Size	Bonferroni	false discovery rate	Representation factor	P value	References
SKN-1	20	50	2242	29469	4.67823e-07	2.79313e-08	5.3	1.974e-10	Niu et al., 2011
MDL-1	26	50	3246	29469	2.4208e-09	3.026e-10	4.7	9.54e-13	Kumar et al., 2015
PQM-1	9	50	1690	29469	1	0.0367295	3.1	0.002	Niu et al., 2011
References
Niu W, Lu ZJ, Zhong M, et al. Diverse transcription factor binding features revealed by genome-wide ChIP-seq in C. elegans. Genome Res. 2011;21(2):245–254. doi:10.1101/gr.114587.110
Kumar N, Jain V, Singh A, Jagtap U, Verma S, Mukhopadhyay A. Genome-wide endogenous DAF-16/FOXO recruitment dynamics during lowered insulin signalling in C. elegans. Oncotarget. 2015;6(39):41418–41433. doi:10.18632/oncotarget.6282
Niu W, Lu ZJ, Zhong M, et al. Diverse transcription factor binding features revealed by genome-wide ChIP-seq in C. elegans. Genome Res. 2011;21(2):245–254. doi:10.1101/gr.114587.110
