## Supplementary material for "Immunity-longevity tradeoff neurally controlled by GABAergic transcription factor PITX1/UNC-30": Table S5

### Sheet: upreg_neuropep unc-30 Noninfect
	Upregulated neuropeptide genes in non-infected unc-30(ok613) vs WT
Your Input	WormBase Gene ID	Public Name	Sequence Name	Public Name	Sequence Name	FC(unc-30 vs WT)	Base mean	log2(FC)	StdErr	Wald-Stats	P-value	P-adj
WBGene00003748	WBGene00003748	nlp-10	F37A8.4	nlp-10	F37A8.4	3.1608	400.421	1.62059	0.26169	6.19277	5.91156e-10	2.62074e-08
WBGene00003746	WBGene00003746	nlp-8	D2005.2	nlp-8	D2005.2	4.50891	300.134	2.10808	0.29109	7.24202	4.42063e-13	6.34045e-11
WBGene00044568	WBGene00044568	ntc-1	F39C12.4	ntc-1	F39C12.4	3.09942	35.4193	1.51664	0.442707	3.42583	0.000612917	0.00312837
WBGene00001448	WBGene00001448	flp-5	C03G5.7	flp-5	C03G5.7	5.07936	480.012	2.26948	0.30714	7.38907	1.47862e-13	2.71367e-11
WBGene00007316	WBGene00007316	nlp-41	C04H5.8	nlp-41	C04H5.8	3.44276	157.192	1.72771	0.301657	5.72739	1.0199e-08	2.8631e-07
WBGene00001446	WBGene00001446	flp-3	W07E11.2	flp-3	W07E11.2	5.36628	338.768	2.34182	0.309198	7.57385	3.62324e-14	8.47144e-12
WBGene00019160	WBGene00019160	nlp-49	H05L03.3	nlp-49	H05L03.3	4.38868	905.014	2.07134	0.28916	7.16329	7.87639e-13	1.03411e-10
WBGene00003740	WBGene00003740	nlp-2	T24D8.5	nlp-2	T24D8.5	3.2091	61.3076	1.55075	0.479548	3.23378	0.00122165	0.00555891
WBGene00003747	WBGene00003747	nlp-9	E03D2.2	nlp-9	E03D2.2	4.44586	434.39	2.08207	0.309943	6.71759	1.84756e-11	1.50881e-09
WBGene00045386	WBGene00045386	nlp-76	C02B4.4	nlp-76	C02B4.4	3.84497	24.6876	1.72101	0.541864	3.1761	0.00149268	0.00661571
WBGene00003744	WBGene00003744	nlp-6	T23E7.4	nlp-6	T23E7.4	3.32656	414.208	1.68574	0.282127	5.97512	2.29926e-09	8.40338e-08
WBGene00003751	WBGene00003751	nlp-13	E03D2.1	nlp-13	E03D2.1	5.87414	674.564	2.48203	0.285378	8.69736	3.39698e-18	3.41056e-15
WBGene00022063	WBGene00022063	nlp-81	Y67D8B.4	nlp-81	Y67D8B.4	3.16147	20.5157	1.50774	0.506423	2.97723	0.0029087	0.011447
WBGene00007219	WBGene00007219	nlp-38	C01A2.7	nlp-38	C01A2.7	3.77946	153.925	1.85436	0.314667	5.89306	3.79099e-09	1.27371e-07
WBGene00013334	WBGene00013334	nlp-56	Y57G11C.45	nlp-56	Y57G11C.45	5.5407	100.526	2.34702	0.359311	6.532	6.48958e-11	4.19561e-09
WBGene00001451	WBGene00001451	flp-8	F31F6.4	flp-8	F31F6.4	4.30564	365.251	2.02471	0.331309	6.11124	9.88596e-10	4.09548e-08
WBGene00008820	WBGene00008820	nlp-55	F14F11.2	nlp-55	F14F11.2	4.49239	215.734	2.07769	0.3318	6.26187	3.80399e-10	1.83928e-08
WBGene00011997	WBGene00011997	nlp-51	T24F1.5	nlp-51	T24F1.5	5.17215	106.525	2.23807	0.382068	5.85779	4.69075e-09	1.5139e-07
WBGene00003756	WBGene00003756	nlp-18	F33A8.2	nlp-18	F33A8.2	4.2768	505.57	2.03207	0.292426	6.94903	3.67811e-12	3.89925e-10
WBGene00003757	WBGene00003757	nlp-19	K09C8.6	nlp-19	K09C8.6	3.62011	32.346	1.69737	0.490992	3.45702	0.000546194	0.00283615
WBGene00001447	WBGene00001447	flp-4	C18D1.3	flp-4	C18D1.3	4.53961	178.857	2.12022	0.281754	7.52507	5.26923e-14	1.21534e-11
WBGene00001452	WBGene00001452	flp-9	C36H8.3	flp-9	C36H8.3	4.11204	860.397	1.98319	0.283603	6.99282	2.6941e-12	3.06553e-10
WBGene00001450	WBGene00001450	flp-7	F49E10.3	flp-7	F49E10.3	5.63679	242.851	2.41362	0.30194	7.99371	1.30935e-15	5.19721e-13
WBGene00016114	WBGene00016114	flp-27	C25H3.5	flp-27	C25H3.5	5.00236	250.361	2.23858	0.322521	6.94089	3.89635e-12	4.05506e-10
WBGene00012440	WBGene00012440	nlp-53	Y12A6A.2	nlp-53	Y12A6A.2	3.81965	104.195	1.81596	0.394568	4.6024	4.17654e-06	4.67444e-05
WBGene00008589	WBGene00008589	nlp-57	F08G12.8	nlp-57	F08G12.8	5.14817	47.6257	2.22913	0.393169	5.66964	1.43094e-08	3.78655e-07
WBGene00003752	WBGene00003752	nlp-14	D1009.4	nlp-14	D1009.4	4.33747	615.156	2.05715	0.289302	7.11075	1.15414e-12	1.41718e-10
WBGene00013642	WBGene00013642	daf-38	Y105C5A.23	daf-38	Y105C5A.23	3.14244	24.6063	1.42027	0.584689	2.42911	0.015136	0.0441231
WBGene00044028	WBGene00044028	nlp-63	F33H1.6	nlp-63	F33H1.6	6.44364	52.5169	2.55254	0.388761	6.56585	5.1738e-11	3.47663e-09
WBGene00021268	WBGene00021268	capa-1	Y23B4A.2	capa-1	Y23B4A.2	3.89454	67.1894	1.84246	0.398603	4.6223	3.79501e-06	4.3211e-05
WBGene00001460	WBGene00001460	flp-17	C52D10.11	flp-17	C52D10.11	2.98488	266.29	1.53348	0.278917	5.49797	3.84181e-08	8.8016e-07
WBGene00011878	WBGene00011878	ador-1	T21B4.4	ador-1	T21B4.4	3.16515	16.9049	1.45187	0.583058	2.4901	0.0127709	0.0383081
WBGene00003755	WBGene00003755	nlp-17	Y45F10A.5	nlp-17	Y45F10A.5	5.45891	26.6587	2.24397	0.480666	4.66845	3.03482e-06	3.60713e-05
WBGene00001457	WBGene00001457	flp-14	Y37D8A.15	flp-14	Y37D8A.15	4.1317	839.513	1.99377	0.27043	7.37258	1.67357e-13	2.90839e-11
WBGene00022254	WBGene00022254	nlp-71	Y73B6BL.35	nlp-71	Y73B6BL.35	5.8072	103.362	2.40047	0.383223	6.26388	3.75507e-10	1.82078e-08
WBGene00013187	WBGene00013187	npr-34	Y54E2A.1	npr-34	Y54E2A.1	2.00054	24.1694	0.932607	0.459379	2.03015	0.0423414	0.100641
WBGene00009562	WBGene00009562	flp-22	F39H2.1	flp-22	F39H2.1	4.07042	476.525	1.95198	0.315949	6.17817	6.48503e-10	2.84541e-08
WBGene00020136	WBGene00020136	nlp-45	T01B6.4	nlp-45	T01B6.4	3.92592	26.7041	1.80819	0.464211	3.89519	9.81218e-05	0.000678033
WBGene00016028	WBGene00016028	flp-24	C24A1.1	flp-24	C24A1.1	4.18018	665.625	2.00529	0.283544	7.07225	1.52442e-12	1.80686e-10
WBGene00008626	WBGene00008626	nlp-79	F09E8.8	nlp-79	F09E8.8	2.89198	54.7046	1.44544	0.380007	3.80372	0.000142539	0.000919445
WBGene00016684	WBGene00016684	nlp-43	C45G9.13	nlp-43	C45G9.13	2.76975	109.985	1.41338	0.338455	4.17597	2.96725e-05	0.000245849
WBGene00001461	WBGene00001461	flp-18	Y48D7A.2	flp-18	Y48D7A.2	4.75151	738.156	2.16536	0.328115	6.5994	4.12835e-11	2.88781e-09
WBGene00001456	WBGene00001456	flp-13	F33D4.3	flp-13	F33D4.3	5.84829	315.942	2.46878	0.300604	8.21271	2.16252e-16	1.11848e-13
WBGene00011141	WBGene00011141	nlp-66	R08B4.5	nlp-66	R08B4.5	4.28297	30.297	1.90946	0.466237	4.09546	4.21325e-05	0.000329815
WBGene00003758	WBGene00003758	nlp-20	F45E4.8	nlp-20	F45E4.8	5.30255	883.116	2.33763	0.28439	8.21978	2.03883e-16	1.08746e-13
WBGene00008002	WBGene00008002	nlp-48	C38C10.6	nlp-48	C38C10.6	4.43637	24.2225	1.92604	0.503461	3.82559	0.000130457	0.000855416
WBGene00011428	WBGene00011428	nlp-80	T04C12.3	T04C12.33	T04C12.33	2.45201	28.8375	1.16925	0.476231	2.45521	0.0140801	0.0415635
WBGene00001459	WBGene00001459	flp-16	F15D4.8	flp-16	F15D4.8	4.59755	408.269	2.14088	0.275833	7.76154	8.39075e-15	2.70214e-12
WBGene00018298	WBGene00018298	nlp-50	F41G3.1	nlp-50	F41G3.1	4.04855	184.773	1.94939	0.310177	6.28475	3.28377e-10	1.63403e-08
WBGene00011392	WBGene00011392	sbt-1	T03D8.3	sbt-1	T03D8.3	5.23138	1892.98	2.33424	0.254482	9.1725	4.62174e-20	7.17126e-17
WBGene00019734	WBGene00019734	nlp-64	M02E1.2	nlp-64	M02E1.2	4.53368	65.2973	2.05357	0.415368	4.94399	7.65394e-07	1.14094e-05
WBGene00003749	WBGene00003749	nlp-11	ZK1320.10	nlp-11	ZK1320.10	5.92835	536.968	2.46351	0.33872	7.273	3.51596e-13	5.2183e-11
WBGene00003753	WBGene00003753	nlp-15	CC4.2	nlp-15	CC4.2	3.80875	371.823	1.88572	0.255976	7.36678	1.75e-13	2.98e-11
WBGene00044006	WBGene00044006	nlp-82	H32K21.1	nlp-82	H32K21.1	3.92651	52.8669	1.87897	0.367489	5.11301	3.17065e-07	5.33168e-06
WBGene00013548	WBGene00013548	lury-1	Y75B8A.11	lury-1	Y75B8A.11	3.98591	142.571	1.90117	0.36798	5.16651	2.38509e-07	4.23608e-06
WBGene00003750	WBGene00003750	nlp-12	M01D7.5	nlp-12	M01D7.5	7.62871	583.024	2.85366	0.280609	10.1695	2.71226e-24	2.31464e-20
WBGene00001444	WBGene00001444	flp-1	F23B2.5	flp-1	F23B2.5	3.82549	750.5	1.88686	0.272478	6.92482	4.36545e-12	4.48853e-10
WBGene00010575	WBGene00010575	flp-25	K04H4.7	flp-25	K04H4.7	3.83178	77.4652	1.81962	0.396004	4.59494	4.32866e-06	4.82571e-05
WBGene00077775	WBGene00077775	nlp-58	T07C12.15	nlp-58	T07C12.15	3.80066	98.4713	1.82484	0.362842	5.0293	4.92282e-07	7.72977e-06
WBGene00020126	WBGene00020126	flp-26	R173.4	flp-26	R173.4	6.47924	212.971	2.59955	0.319298	8.14147	3.90522e-16	1.75406e-13
WBGene00003741	WBGene00003741	nlp-3	F48C11.3	nlp-3	F48C11.3	4.35991	272.97	2.05031	0.30943	6.6261	3.44666e-11	2.53567e-09
WBGene00017813	WBGene00017813	nlp-61	F26A10.1	nlp-61	F26A10.1	5.63507	143.367	2.39661	0.325602	7.36055	1.83152e-13	3.04224e-11
WBGene00018363	WBGene00018363	nlp-52	F42G9.4	nlp-52	F42G9.4	5.16646	32.0559	2.11	0.51464	4.09995	4.13238e-05	0.000324134
WBGene00044513	WBGene00044513	nlp-70	Y58G8A.5	nlp-70	Y58G8A.5	6.19675	45.1609	2.455	0.418435	5.86711	4.43467e-09	1.4556e-07
WBGene00022276	WBGene00022276	nlp-40	Y74C9A.2	nlp-40	Y74C9A.2	2.0594	2581.79	1.01146	0.291605	3.46858	0.000523219	0.00273432
WBGene00007881	WBGene00007881	nlp-35	C33A12.2	nlp-35	C33A12.2	5.84255	78.445	2.37802	0.411688	5.77627	7.63759e-09	2.27229e-07
WBGene00013588	WBGene00013588	nlp-42	Y80D3A.10	nlp-42	Y80D3A.10	5.42296	195.604	2.3414	0.330564	7.08303	1.41031e-12	1.70031e-10
WBGene00001454	WBGene00001454	flp-11	K02G10.4	flp-11	K02G10.4	5.4185	831.593	2.36636	0.29109	8.12932	4.31714e-16	1.84212e-13
WBGene00003759	WBGene00003759	nlp-21	Y47D3B.2	nlp-21	Y47D3B.2	6.44709	922.016	2.62332	0.265301	9.88808	4.6892e-23	2.35275e-19
WBGene00001464	WBGene00001464	flp-21	C26F1.10	flp-21	C26F1.10	3.64573	174.727	1.78761	0.352368	5.07314	3.91304e-07	6.35468e-06
WBGene00001462	WBGene00001462	flp-19	M79.4	flp-19	M79.4	3.45367	215.129	1.72747	0.312611	5.52592	3.27757e-08	7.66322e-07
WBGene00008522	WBGene00008522	nlp-59	F02D8.5	nlp-59	F02D8.5	2.91561	96.4152	1.45867	0.371603	3.92534	8.66067e-05	0.000609317

### Sheet: upreg_neuropep unc-30 infected
upregulated neuropeptide genes in P. aeruginosa-infected unc-30(ok613) vs WT
Your Input	WormBase Gene ID	Public Name	Sequence Name	Public Name	Sequence Name	FC(unc-30 vs WT)	Base mean	log2(FC)	StdErr	Wald-Stats	P-value	P-adj
WBGene00003748	WBGene00003748	nlp-10	F37A8.4	nlp-10	F37A8.4	2.08419	348.425	1.04288	0.147315	7.07925	1.44932e-12	1.19683e-11
WBGene00003746	WBGene00003746	nlp-8	D2005.2	nlp-82	H32K21.1	2.88431	46.3787	1.41169	0.331438	4.25928	2.05082e-05	7.24652e-05
WBGene00001448	WBGene00001448	flp-5	C03G5.7	flp-5	C03G5.7	3.47086	349.254	1.76692	0.163402	10.8133	2.97634e-27	9.37731e-26
WBGene00007316	WBGene00007316	nlp-41	C04H5.8	nlp-41	C04H5.8	2.61834	138.979	1.35778	0.191208	7.10108	1.23783e-12	1.02793e-11
WBGene00001446	WBGene00001446	flp-3	W07E11.2	flp-3	W07E11.2	2.0294	254.281	1.00306	0.175984	5.69971	1.20008e-08	6.5118e-08
WBGene00011227	WBGene00011227	nlp-67	R11.2	nlp-67	R11.2	2.78031	114.527	1.43842	0.206125	6.97837	2.98626e-12	2.38498e-11
WBGene00019160	WBGene00019160	nlp-49	H05L03.3	nlp-49	H05L03.3	2.28744	772.675	1.1821	0.127082	9.30186	1.3801e-20	2.43584e-19
WBGene00003740	WBGene00003740	nlp-2	T24D8.5	nlp-2	T24D8.5	2.31897	48.611	1.14037	0.306398	3.72187	0.000197753	0.000598899
WBGene00003769	WBGene00003769	nlp-31	B0213.6	nlp-31	B0213.6	2.17911	357.19	1.1084	0.168301	6.58584	4.52307e-11	3.17366e-10
WBGene00003747	WBGene00003747	nlp-9	E03D2.2	nlp-9	E03D2.2	3.33798	383.611	1.71195	0.160783	10.6476	1.79e-26	5.32e-25
WBGene00045386	WBGene00045386	nlp-76	C02B4.4	nlp-76	C02B4.4	2.98776	21.4203	1.398	0.411987	3.3933	0.00069057	0.0019068
WBGene00003744	WBGene00003744	nlp-6	T23E7.4	nlp-6	T23E7.4	2.15159	376.851	1.08726	0.159291	6.82563	8.75413e-12	6.63877e-11
WBGene00015046	WBGene00015046	nlp-34	B0213.17	nlp-34	B0213.17	3.65688	201.68	1.83406	0.184981	9.91481	3.58929e-23	7.99136e-22
WBGene00013752	WBGene00013752	nlp-69	Y113G7A.15	nlp-69	Y113G7A.15	3.01093	36.1949	1.47393	0.330697	4.45706	8.30924e-06	3.11342e-05
WBGene00003751	WBGene00003751	nlp-13	E03D2.1	nlp-13	E03D2.1	3.81137	529.341	1.90497	0.143022	13.3194	1.78611e-40	1.32561e-38
WBGene00022063	WBGene00022063	nlp-81	Y67D8B.4	nlp-81	Y67D8B.4	3.23038	24.7052	1.52211	0.391059	3.89228	9.93059e-05	0.000315509
WBGene00007219	WBGene00007219	nlp-38	C01A2.7	nlp-38	C01A2.7	2.75748	158.489	1.42727	0.196101	7.27826	3.38145e-13	3.00351e-12
WBGene00013334	WBGene00013334	nlp-56	Y57G11C.45	nlp-56	Y57G11C.45	2.61442	69.9925	1.32104	0.268001	4.92922	8.25568e-07	3.55176e-06
WBGene00008820	WBGene00008820	nlp-55	F14F11.2	nlp-55	F14F11.2	2.79308	209.505	1.45342	0.188328	7.71748	1.18656e-14	1.1979e-13
WBGene00003756	WBGene00003756	nlp-18	F33A8.2	nlp-18	F33A8.2	2.67774	501.934	1.40561	0.129654	10.8413	2.19432e-27	6.97541e-26
WBGene00003757	WBGene00003757	nlp-19	K09C8.6	nlp-19	K09C8.6	2.28473	25.8911	1.05884	0.40514	2.61351	0.00896174	0.0198151
WBGene00001447	WBGene00001447	flp-4	C18D1.3		C18D1.3	2.43104	144.719	1.25249	0.19278	6.49696	8.19606e-11	5.60022e-10
WBGene00001452	WBGene00001452	flp-9	C36H8.3		C36H8.3	2.9849	748.93	1.56408	0.117274	13.3369	1.41128e-40	1.05182e-38
WBGene00001450	WBGene00001450	flp-7	F49E10.3	flp-7	F49E10.3	3.39491	205.78	1.72156	0.193644	8.89033	6.09e-19	9.11e-18
WBGene00016114	WBGene00016114	flp-27	C25H3.5	flp-27	C25H3.5	2.57327	217.809	1.33323	0.18123	7.35659	1.88662e-13	1.71791e-12
WBGene00012440	WBGene00012440	nlp-53	Y12A6A.2	nlp-53	Y12A6A.2	2.49718	96.0881	1.2734	0.230841	5.51636	3.46094e-08	1.77891e-07
WBGene00008589	WBGene00008589	nlp-57	F08G12.8	nlp-57	F08G12.8	4.00184	46.0151	1.86619	0.339031	5.50448	3.70261e-08	1.89708e-07
WBGene00003752	WBGene00003752	nlp-14	D1009.4	nlp-14	D1009.4	2.97994	547.79	1.55798	0.135369	11.5091	1.18673e-30	4.81698e-29
WBGene00044028	WBGene00044028	nlp-63	F33H1.6	nlp-63	F33H1.6	3.13341	35.2775	1.52705	0.335387	4.5531	5.28613e-06	2.03882e-05
WBGene00021268	WBGene00021268	capa-1	Y23B4A.2	capa-1	Y23B4A.2	2.19763	64.6195	1.08776	0.278448	3.90652	9.36363e-05	0.000299103
WBGene00001460	WBGene00001460	flp-17	C52D10.11	flp-17	C52D10.11	2.0867	265.486	1.04382	0.160288	6.51218	7.40665e-11	5.07648e-10
WBGene00003755	WBGene00003755	nlp-17	Y45F10A.5	nlp-17	Y45F10A.5	7.19689	24.0615	2.48593	0.437976	5.67594	1.37925e-08	7.42566e-08
WBGene00001457	WBGene00001457	flp-14	Y37D8A.15	flp-14	Y37D8A.15	2.01636	736.936	0.998601	0.144931	6.89018	5.57e-12	4.32e-11
WBGene00022254	WBGene00022254	nlp-71	Y73B6BL.35	nlp-71	Y73B6BL.35	2.70344	69.2492	1.37311	0.263407	5.21289	1.85923e-07	8.75008e-07
WBGene00009562	WBGene00009562	flp-22	F39H2.1	flp-22	F39H2.1	2.32944	434.562	1.20337	0.140009	8.59492	8.33229e-18	1.13169e-16
WBGene00020136	WBGene00020136	nlp-45	T01B6.4	nlp-45	T01B6.4	2.34528	19.5996	1.06265	0.428026	2.48267	0.01304	0.0277276
WBGene00016028	WBGene00016028	flp-24	C24A1.1	flp-24	C24A1.1	2.58134	605.561	1.3532	0.133785	10.1148	4.75012e-24	1.12194e-22
WBGene00016684	WBGene00016684	nlp-43	C45G9.13	nlp-43	C45G9.13	2.2806	116.146	1.14357	0.231143	4.94748	7.5181e-07	3.25497e-06
WBGene00001461	WBGene00001461	flp-18	Y48D7A.2	flp-18	Y48D7A.2	3.52801	642.395	1.7944	0.145697	12.3159	7.43504e-35	4.12134e-33
WBGene00001456	WBGene00001456	flp-13	F33D4.3	flp-13	F33D4.3	2.60419	233.448	1.3495	0.197092	6.84705	7.53885e-12	5.77143e-11
WBGene00003758	WBGene00003758	nlp-20	F45E4.8	nlp-20	F45E4.8	3.52713	758.672	1.79596	0.138356	12.9807	1.57412e-38	1.06166e-36
WBGene00011428	WBGene00011428	nlp-80	T04C12.3	nlp-80	T04C12.3	3.1689	485.632	1.64199	0.146326	11.2215	3.19916e-29	1.17732e-27
WBGene00001459	WBGene00001459	flp-16	F15D4.8	flp-16	F15D4.8	2.56006	353.406	1.33659	0.149077	8.9658	3.08025e-19	4.76767e-18
WBGene00021328	WBGene00021328	npr-23	Y34D9A.2	npr-23	Y34D9A.2	2.26235	69.9463	1.12417	0.259116	4.3385	1.43461e-05	5.17535e-05
WBGene00018298	WBGene00018298	nlp-50	F41G3.1	nlp-50	F41G3.1	2.76603	145.089	1.43234	0.205759	6.96124	3.37294e-12	2.67572e-11
WBGene00011392	WBGene00011392	sbt-1	T03D8.3	sbt-1	T03D8.3	3.11422	1420.84	1.62171	0.130454	12.4313	1.7682e-35	1.01832e-33
WBGene00019734	WBGene00019734	nlp-64	M02E1.2	nlp-64	M02E1.2	3.44433	64.2328	1.69426	0.280437	6.04151	1.5268e-09	9.18357e-09
WBGene00003749	WBGene00003749	nlp-11	ZK1320.10	nlp-11	ZK1320.10	3.71206	388.952	1.86412	0.153881	12.114	8.90527e-34	4.48755e-32
WBGene00003753	WBGene00003753	nlp-15	CC4.2	nlp-15	CC4.2	2.54433	353.735	1.32713	0.149669	8.86711	7.50692e-19	1.1115e-17
WBGene00044006	WBGene00044006	nlp-82	H32K21.1	nlp-82	H32K21.1	2.88431	46.3787	1.41169	0.331438	4.25928	2.05082e-05	7.24652e-05
WBGene00013548	WBGene00013548	lury-1	Y75B8A.11	lury-1	Y75B8A.11	2.79664	117.713	1.44601	0.21483	6.73094	1.68574e-11	1.24022e-10
WBGene00003750	WBGene00003750	nlp-12	M01D7.5	nlp-12	M01D7.5	5.12852	478.358	2.32126	0.155606	14.9175	2.53494e-50	3.16654e-48
WBGene00001444	WBGene00001444	flp-1	F23B2.5	flp-1	F23B2.5	2.54786	659.371	1.33562	0.129834	10.2871	8.05324e-25	2.05242e-23
WBGene00010575	WBGene00010575	flp-25	K04H4.7	flp-25	K04H4.7	2.29639	60.1864	1.13648	0.282613	4.02132	5.78736e-05	0.000190704
WBGene00020727	WBGene00020727	npr-21	T23C6.5	npr-21	T23C6.5	2.26427	20.8475	1.0328	0.428138	2.4123	0.0158521	0.0330379
WBGene00003771	WBGene00003771	nlp-33	T19C4.7	nlp-33	T19C4.7	3.09895	2884.81	1.61988	0.110957	14.5992	2.84076e-48	3.12978e-46
WBGene00020126	WBGene00020126	flp-26	R173.4	flp-26	R173.4	3.4554	161.218	1.73793	0.218538	7.95253	1.82738e-15	2.00335e-14
WBGene00003741	WBGene00003741	nlp-3	F48C11.3	nlp-3	F48C11.3	2.31429	257.627	1.18886	0.169369	7.01931	2.22966e-12	1.80345e-11
WBGene00017813	WBGene00017813	nlp-61	F26A10.1	nlp-61	F26A10.1	3.77733	111.005	1.85241	0.224306	8.25837	1.47677e-16	1.78561e-15
WBGene00018363	WBGene00018363	nlp-52	F42G9.4	nlp-52	F42G9.4	3.51916	25.8731	1.62758	0.389095	4.18298	2.87709e-05	9.97143e-05
WBGene00044513	WBGene00044513	nlp-70	Y58G8A.5	nlp-70	Y58G8A.5	2.16022	34.2463	1.02542	0.335708	3.0545	0.00225437	0.00566723
WBGene00007881	WBGene00007881	nlp-35	C33A12.2	nlp-35	C33A12.2	2.6846	71.4182	1.37216	0.249721	5.49477	3.9121e-08	1.99749e-07
WBGene00013588	WBGene00013588	nlp-42	Y80D3A.10	nlp-42	Y80D3A.10	3.50562	148.722	1.75879	0.20869	8.42777	3.52327e-17	4.50582e-16
WBGene00001454	WBGene00001454	flp-11	K02G10.4	flp-11	K02G10.4	3.3226	651.42	1.71216	0.137698	12.4342	1.70388e-35	9.87696e-34
WBGene00003759	WBGene00003759	nlp-21	Y47D3B.2	nlp-21	Y47D3B.2	3.84585	743.613	1.92099	0.137983	13.9219	4.66191e-44	4.30692e-42
WBGene00001464	WBGene00001464	flp-21	C26F1.10	flp-21	C26F1.10	2.64803	177.278	1.37731	0.178421	7.71943	1.16847e-14	1.18032e-13
WBGene00001462	WBGene00001462	flp-19	M79.4	flp-19	M79.4	2.52354	198.251	1.3063	0.187179	6.97887	2.97567e-12	2.37759e-11
WBGene00008522	WBGene00008522	nlp-59	F02D8.5	nlp-59	F02D8.5	2.23451	93.5359	1.12445	0.241673	4.65276	3.27518e-06	1.302e-05

### Sheet: overlap upreg_neurop pathway_NF
upregulated neuropeptide pathways in non-infected unc-30(ok613) vs WT
Pathway	Counts	ListSize	PopHit	Pop Size	Bonferroni	false discovery rate	Representation factor	P value	References
NPR-1	22	72	235	29469	5.56503e-25	5.56503e-25	38.3	3.131e-29	http://www.ncbi.nlm.nih.gov/pubmed/24586193
neuronal miRNA	30	72	848	29469	1.35067e-23	6.75333e-24	14.5	1.791e-27	http://www.ncbi.nlm.nih.gov/pubmed/23818874
References
Andersen EC, Bloom JS, Gerke JP, Kruglyak L. A variant in the neuropeptide receptor npr-1 is a major determinant of Caenorhabditis elegans growth and physiology [published correction appears in PLoS Genet. 2014 Mar;10(3):e1004316]. PLoS Genet. 2014;10(2):e1004156. Published 2014 Feb 27. doi:10.1371/journal.pgen.1004156
Than MT, Kudlow BA, Han M. Functional analysis of neuronal microRNAs in Caenorhabditis elegans dauer formation by combinational genetics and Neuronal miRISC immunoprecipitation. PLoS Genet. 2013;9(6):e1003592. doi:10.1371/journal.pgen.1003592

### Sheet: overlap upreg_neurop pathway_IF
upregulated neuropeptide pathways in P. aeruginosa-infected unc-30(ok613) vs WT
Pathway	Counts	ListSize	PopHit	Pop Size	Bonferroni	false discovery rate	Representation factor	P value	References
NPR-1	21	68	235	29469	8.26524e-24	8.26524e-24	38.7	4.607e-28	http://www.ncbi.nlm.nih.gov/pubmed/24586193
neuronal miRNA	28	68	848	29469	1.09099e-21	5.45493e-22	14.3	1.48e-25	http://www.ncbi.nlm.nih.gov/pubmed/23818874
LIN-28	11	68	1165	29469	0.0963279	0.0321093	4.1	6.818e-05	http://www.ncbi.nlm.nih.gov/pubmed/25805859
References
Andersen EC, Bloom JS, Gerke JP, Kruglyak L. A variant in the neuropeptide receptor npr-1 is a major determinant of Caenorhabditis elegans growth and physiology [published correction appears in PLoS Genet. 2014 Mar;10(3):e1004316]. PLoS Genet. 2014;10(2):e1004156. Published 2014 Feb 27. doi:10.1371/journal.pgen.1004156
Than MT, Kudlow BA, Han M. Functional analysis of neuronal microRNAs in Caenorhabditis elegans dauer formation by combinational genetics and Neuronal miRISC immunoprecipitation. PLoS Genet. 2013;9(6):e1003592. doi:10.1371/journal.pgen.1003592
Stefani G, Chen X, Zhao H, Slack FJ. A novel mechanism of LIN-28 regulation of let-7 microRNA expression revealed by in vivo HITS-CLIP in C. elegans. RNA. 2015;21(5):985–996. doi:10.1261/rna.045542.114
