## Supplementary material for "Immunity-longevity tradeoff neurally controlled by GABAergic transcription factor PITX1/UNC-30": Table S6

### Sheet: NPR-1-dependent immune pathways
Immune pathways from Styer et al., 2008 microarray data analysed on Worm Exp (https://wormexp.zoologie.uni-kiel.de/wormexp/ )
	Pathway	Counts	ListSize	PopHit	Pop Size	Pvalue	Bonferroni	FDR	OverlappedID	uniqueIDofInput	uniqueIDofCuratedset	Refs
	PMK-1	29	152	374	29469	1.9682e-24	5.84555e-22	5.84555e-22	fmo-3;fat-7;cpt-5;clec-60;hmit-1.1;acdh-1;ZK512.7;F42A10.7;ugt-26;C17H12.8;Y51B9A.8;oac-6;C36C5.5;C34H4.1;clec-67;gba-4;F56A4.2;oac-20;K08D8.4;gcsh-1;F46F2.3;K08D8.5;T13F3.6;T24B8.5;ugt-29;C45B2.1;ugt-31;ttr-44;vit-3	alh-13;sams-1;gst-4;acs-2;ugt-50;fmo-1;ugt-15;gst-24;scav-5;acdh-2;col-39;ZK970.7;F09C8.1;ftn-1;ztf-28;K01C8.1;Y49G5A.1;C01B4.6;F41E6.5;F15B9.6;cyp-37B1;pgp-7;pgp-5;col-48;col-180;col-81;hsp-16.2;lon-1;F35F10.13;nspe-1;saeg-2;T19D12.4;decr-1.1;fbxa-72;hrg-1;F56A4.12;cyp-13B1;nspb-1;nspb-2;nspb-3;nspb-4;nspb-5;clec-4;Y75B8A.28;F10D2.10;hrg-2;H02F09.3;cls-3;C32H11.9;dod-21;gst-40;W06A11.4;C17H12.6;…	Y17D7B.7;E02C12.8;cup-4;R57.1;dhs-7;nhr-68;col-80;col-143;T12D8.9;F59B10.5;lec-9;C05D12.3;grl-4;clec-56;clec-160;F42A8.1;F49E12.9;R12C12.9;F56C9.7;sqt-3;T20D3.2;col-124;col-122;T15B7.1;tnt-2;F55E10.6;R08E3.2;R09H10.5;Y73F4A.1;clec-51;ZC412.4;pqn-22;crn-6;zig-9;ugt-6;asm-3;dod-6;W02B12.1;F42A10.6;F13D12.6;F35C12.3;best-14;C33G8.3;R09D1.10;col-8;fipr-26;mltn-9;haao-1;F57F5.1;ZK1321.4;F11E6.4;F11E6.…	http://www.ncbi.nlm.nih.gov/pubmed/21625567
	PQM-1	43	152	1690	29469	5.36373e-18	1.59303e-15	7.96514e-16	alh-13;clec-60;sams-1;gst-4;ugt-50;hmit-1.1;fmo-1;ugt-15;scav-5;F09C8.1;ftn-1;F41E6.5;cyp-37B1;F42A10.7;T19D12.4;hrg-1;cyp-13B1;clec-4;Y75B8A.28;ugt-26;C32H11.9;dod-21;C17H12.8;T24C4.4;oac-6;ZK418.7;clec-67;ilys-2;gba-4;C17F4.7;oac-20;fbxa-128;K08D8.4;C25D7.5;T16G1.7;C06B3.7;K08D8.5;ZK6.11;ZK896.5;clec-72;fbxa-74;dct-17;ttr-44	fmo-3;fat-7;cpt-5;acs-2;gst-24;acdh-2;col-39;ZK970.7;ztf-28;K01C8.1;Y49G5A.1;C01B4.6;F15B9.6;pgp-7;pgp-5;acdh-1;col-48;col-180;col-81;hsp-16.2;lon-1;F35F10.13;nspe-1;ZK512.7;saeg-2;decr-1.1;fbxa-72;F56A4.12;nspb-1;nspb-2;nspb-3;nspb-4;nspb-5;F10D2.10;hrg-2;H02F09.3;cls-3;gst-40;W06A11.4;C17H12.6;Y37H2A.11;nlp-25;irg-1;dod-23;numr-2;F55G11.6;fbxa-98;R02E4.3;Y51B9A.8;C36C5.5;T28F2.2;C34H4.1;clec-3;…	pqn-34;C07D8.6;F35B12.10;T05H10.7;F01D4.9;C48B4.3;nhr-21;nhr-34;nhr-31;B0336.12;sek-1;scav-6;T09E11.11;T12G3.2;Y110A7A.21;lfe-2;C25A1.4;K12B6.2;tag-232;fil-2;vem-1;ubq-1;tag-120;hlh-11;frm-2;K08B5.2;ugt-20;gpx-7;ugt-19;D2096.5;aagr-1;praf-3;Y44A6C.1;R12B2.7;R12C12.9;Y44A6D.3;eat-6;clec-218;Y55F3AM.6;ZK637.2;srv-10;R10E8.4;act-1;F46E10.3;uggt-2;R09H10.3;R09H10.5;osta-3;C02F5.12;eak-4;F57C12.2;F21D…	http://www.ncbi.nlm.nih.gov/pubmed/21177963
	ELT-2	42	152	2475	29469	1.13388e-11	3.36762e-09	1.12254e-09	alh-13;clec-60;sams-1;ugt-50;hmit-1.1;fmo-1;ugt-15;scav-5;F09C8.1;ftn-1;K01C8.1;F41E6.5;cyp-37B1;F42A10.7;T19D12.4;hrg-1;clec-4;Y75B8A.28;F10D2.10;dod-21;C17H12.8;irg-1;oac-6;ZK418.7;C34H4.1;clec-67;ilys-2;C17F4.7;oac-20;K08D8.4;T16G1.7;gcsh-1;C08E8.4;K08D8.5;ZK6.11;ZK896.5;clec-72;fbxa-74;tag-234;F53B2.8;dct-17;ttr-44	fmo-3;fat-7;cpt-5;gst-4;acs-2;gst-24;acdh-2;col-39;ZK970.7;ztf-28;Y49G5A.1;C01B4.6;F15B9.6;pgp-7;pgp-5;acdh-1;col-48;col-180;col-81;hsp-16.2;lon-1;F35F10.13;nspe-1;ZK512.7;saeg-2;decr-1.1;fbxa-72;F56A4.12;cyp-13B1;nspb-1;nspb-2;nspb-3;nspb-4;nspb-5;hrg-2;ugt-26;H02F09.3;cls-3;C32H11.9;gst-40;W06A11.4;C17H12.6;Y37H2A.11;nlp-25;dod-23;numr-2;F55G11.6;fbxa-98;R02E4.3;Y51B9A.8;T24C4.4;C36C5.5;T28F2.2…	C07D8.6;C07D8.5;F35B12.10;F35B12.3;T05H10.7;21ur-13277;C48B4.3;nhr-21;nhr-34;nhr-31;lurp-1;F41H10.3;M05B5.7;R151.2;F52H3.5;F07A11.4;F07A11.2;scav-6;21ur-15383;F07A11.5;ncx-6;lst-1;T12G3.2;21ur-5333;osm-1;Y113G7B.26;21ur-4200;tag-260;R107.9;K07A9.4;ubq-1;tag-120;grl-3;saps-1;C07E3.4;Y53F4B.39;let-7;21ur-12657;T27A3.7;hlh-14;hlh-11;C56G2.7;flcn-1;C35E7.4;T21G5.6;igeg-2;mir-1020;frm-2;21ur-14808;abt…	http://www.ncbi.nlm.nih.gov/pubmed/27070429
	DAF-16	23	152	816	29469	2.4758e-10	7.35312e-08	1.47062e-08	clec-60;acs-2;scav-5;col-39;ftn-1;K01C8.1;F41E6.5;hsp-16.2;T19D12.4;hrg-1;cyp-13B1;Y75B8A.28;ugt-26;irg-1;C17F4.7;C06B3.7;C08E8.4;F53B3.6;ZK6.11;clec-72;Y58A7A.5;F53B2.8;col-62	fmo-3;fat-7;cpt-5;alh-13;sams-1;gst-4;ugt-50;hmit-1.1;fmo-1;ugt-15;gst-24;acdh-2;ZK970.7;F09C8.1;ztf-28;Y49G5A.1;C01B4.6;F15B9.6;cyp-37B1;pgp-7;pgp-5;acdh-1;col-48;col-180;col-81;lon-1;F35F10.13;nspe-1;ZK512.7;saeg-2;F42A10.7;decr-1.1;fbxa-72;F56A4.12;nspb-1;nspb-2;nspb-3;nspb-4;nspb-5;clec-4;F10D2.10;hrg-2;H02F09.3;cls-3;C32H11.9;dod-21;C17H12.8;gst-40;W06A11.4;C17H12.6;Y37H2A.11;nlp-25;dod-23;n…	Y74C9A.6;prdx-2;idhg-2;enol-1;hsp-12.3;pat-10;H27M09.5;ttr-6;lin-24;EGAP1.1;F52H3.6;Y43B11AR.3;mup-2;M117.3;F25B3.5;F07A11.2;nhr-62;scav-6;etf-1;K11H3.3;snr-4;snf-11;sqv-4;sptf-2;T12G3.4;T12D8.9;ttm-4;ostb-1;C55A6.7;lec-10;lec-9;lec-7;nhr-21;F38B7.2;emo-1;C35C5.9;unc-89;tli-1;B0310.1;clec-57;rncs-1;F32D8.14;F32D8.5;F40A3.2;irld-6;phg-1;fkb-5;F49E12.9;F29C4.2;lron-8;ZC190.4;T02G5.7;C46H11.6;cal-1;…	http://www.ncbi.nlm.nih.gov/pubmed/26539642
References
Youngman MJ, Rogers ZN, Kim DH. A decline in p38 MAPK signaling underlies immunosenescence in Caenorhabditis elegans. PLoS Genet. 2011;7(5):e1002082. doi:10.1371/journal.pgen.1002082
Niu W, Lu ZJ, Zhong M, et al. Diverse transcription factor binding features revealed by genome-wide ChIP-seq in C. elegans. Genome Res. 2011;21(2):245-254. doi:10.1101/gr.114587.110
Mann FG, Van Nostrand EL, Friedland AE, Liu X, Kim SK. Deactivation of the GATA Transcription Factor ELT-2 Is a Major Driver of Normal Aging in C. elegans. PLoS Genet. 2016;12(4):e1005956. Published 2016 Apr 12. doi:10.1371/journal.pgen.1005956
Gerson-Gurwitz A, Wang S, Sathe S, et al. A Small RNA-Catalytic Argonaute Pathway Tunes Germline Transcript Levels to Ensure Embryonic Divisions. Cell. 2016;165(2):396-409. doi:10.1016/j.cell.2016.02.040
Kumar N, Jain V, Singh A, Jagtap U, Verma S, Mukhopadhyay A. Genome-wide endogenous DAF-16/FOXO recruitment dynamics during lowered insulin signalling in C. elegans. Oncotarget. 2015;6(39):41418-41433. doi:10.18632/oncotarget.6282
Gorrepati L, Krause MW, Chen W, Brodigan TM, Correa-Mendez M, Eisenmann DM. Identification of Wnt Pathway Target Genes Regulating the Division and Differentiation of Larval Seam Cells and Vulval Precursor Cells in Caenorhabditis elegans. G3 (Bethesda). 2015;5(8):1551-1566. Published 2015 Jun 5. doi:10.1534/g3.115.017715
Kirienko NV, Fay DS. Transcriptome profiling of the C. elegans Rb ortholog reveals diverse developmental roles. Dev Biol. 2007;305(2):674-684. doi:10.1016/j.ydbio.2007.02.021
Styer KL, Singh V, Macosko E, Steele SE, Bargmann CI, Aballay A. Innate immunity in Caenorhabditis elegans is regulated by neurons expressing NPR-1/GPCR. Science. 2008;322(5900):460-464. doi:10.1126/science.1163673

### Sheet: NPR-1 lack overlap_aging genes
NPR-1-dependent genes lack overlap with MDL-1 and PQM-1 age determination genes obtained from upregulated unc-30(ok613) vs WT
	NPR-1-dependent genes **		MDL-1-dependent genes		PQM-1-dependent genes		SKN-1-dependent genes
	fmo-3		sod-1		acbp-1		sod-1
	fat-7		ife-2		atp-3		ife-2
	cpt-5		rps-11		fkh-9		rps-11
	T22H6.2		prdx-2		tpi-1		prdx-2
	clec-60		prmt-1		icl-1		prmt-1
	sams-1		rpl-19		rpl-9		atp-3
	sams-1		atp-3		gst-20		egl-3
	gst-4		unc-51		pha-4		rpl-30
	acs-2		egl-3		hlh-30		rpl-9
	T05A10.4		tpi-1				rps-6
	ugt-50		hsp-1				cyc-1
	hmit-1.1		icl-1				har-1
	Y51A2D.4		rpl-30				gst-20
	fmo-1		rpl-9				sca-1
	T05A10.5		rps-6				nuo-2
	C04G6.5		cyc-1				atp-2
	ugt-15		har-1				alp-1
	gst-24		gst-20				mev-1
	R07B1.3		sca-1				sip-1
	acdh-2		pha-4				hlh-30
	C15C8.3		nuo-2
	col-39		atp-2
	ZK970.7		alp-1
	F09C8.1		mev-1
	ftn-1		sip-1
	F36F12.8		hlh-30
	K01C8.1
	Y49G5A.1
	C01B4.6
	F41E6.5
	F15B9.6
	pme-4
	cyp-37B1
	pgp-7
	pgp-5
	acdh-1
	col-48
	chitinase
	col-180
	col-81
	hsp-16.2
	lipase
	lipase
	lon-1
	F35F10.13
	Y38E10A.13
	ZK512.7
	T23G5.6
	F42A10.7
	T19D12.4
	F43C11.3
	fbxa-72
	R02E12.6
	F56A4.12
	cyp-13B1
	nspb-1
	nspb-2
	nspb-3
	nspb-4
	nspb-5
	clec-4
	Y75B8A.28
	F10D2.10
	cdr-5
	ugt-26
	H02F09.3
	ZC84.3
	C32H11.9
	dod-21
	C17H12.8
	C17H12.8
	gst-40
	W06A11.4
	C17H12.6
	Y37H2A.11
	nlp-25
	C07G3.2
	dod-23
	F08F8.1
	F55G11.6
	C29F9.3
	fbxa-98
	R02E4.3
	Y51B9A.8
	T24C4.4
	C31A11.5
	C36C5.5
	ZK418.7
	T28F2.2
	C34H4.1
	clec-3
	T19B10.2
	T19B10.2
	C49G7.7
	clec-67
	C01B4.8
	C45G7.3
	ilys-3
	R10D12.9
	C01B4.7
	Y19D10A.4
	F11D11.3
	F11D11.4
	C45G7.2
	ilys-2
	F17A9.5
	Y4C6B.6
	C01B4.9
	Y19D10A.12
	F56A4.2
	Y19D10A.9
	clec-52
	C42D4.3
	C17F4.7
	sdz-24
	C49G7.5
	F14F9.4
	F36G9.12
	fbxa-128
	Y51A2B.1
	K08D8.4
	C25D7.5
	B0024.4
	T04B2.3
	T16G1.7
	D1025.2
	C06B3.7
	M03B6.1
	T05F1.9
	F54B8.4
	F46F2.3
	C08E8.4
	K08D8.5
	C10C5.2
	T13F3.6
	F53B3.6
	T24B8.5
	grl-21
	C06G8.3
	ZK6.11
	ZK896.5
	ZK896.5
	F58E6.7
	crn-2
	R52.2
	clec-72
	F56A4.9
	Y19D10A.7
	ugt-29
	clec-67
	clec-69
	C45B2.2
	C45B2.1
	C45B2.8
	C01B4.6
	Y19D10A.16
	ugt-31
	fbxa-74
	Y52E8A.3
	Y58A7A.5
	fbxa-91
	fbxa-92
	C29E4.7
	C01B4.7
	Y19D10A.4
	K08D8.5
	F08F3.4
	col-97
	tag-234
	F53B2.8
	F35E12.7
	C56A3.2
	col-62
	col-7
	T03D3.5
	col-109
	cyp-13B1
	vit-3
	vit-4
	Y38E10A.15
	nspb-2
	nspb-3
	nspb-2
	nspb-3
	gst-40
Reference
Styer KL, Singh V, Macosko E, Steele SE, Bargmann CI, Aballay A. Innate immunity in Caenorhabditis elegans is regulated by neurons expressing NPR-1/GPCR. Science. 2008;322(5900):460-464. doi:10.1126/science.1163673
